# Exome-wide association studies in general and long-lived populations identify genetic variants related to human age

**DOI:** 10.1101/2020.07.19.188789

**Authors:** Patrick Sin-Chan, Nehal Gosalia, Chuan Gao, Cristopher V. Van Hout, Bin Ye, Anthony Marcketta, Alexander H. Li, Colm O’Dushlaine, Dadong Li, John D. Overton, Jeffrey D. Reid, Aris Baras, Regeneron Genetics Center, David J. Carey, David H. Ledbetter, Daniel Rader, Marylyn D. Ritchie, Scott M. Damrauer, Sofiya Milman, Nir Barzilai, David J. Glass, Aris N. Economides, Alan R. Shuldiner

**Author notes:** Corresponding author: Alan R. Shuldiner, MD, 777 Old Saw Mill River Road, Tarrytown, New York 20591.

## Abstract

Aging is characterized by degeneration in cellular and organismal functions leading to increased disease susceptibility and death. Although our understanding of aging biology in model systems has increased dramatically, large-scale sequencing studies to understand human aging are now just beginning. We applied exome sequencing and association analyses (ExWAS) to identify age-related variants on 58,470 participants of the DiscovEHR cohort. Linear Mixed Model regression analyses of age at last encounter revealed variants in genes known to be linked with clonal hematopoiesis of indeterminate potential, which are associated with myelodysplastic syndromes, as top signals in our analysis, suggestive of age-related somatic mutation accumulation in hematopoietic cells despite patients lacking clinical diagnoses. In addition to *APOE*, we identified rare *DISP2* rs183775254 (p = 7.40×10^−10^) and *ZYG11A* rs74227999 (p = 2.50×10^−08^) variants that were negatively associated with age in either both sexes combined and females, respectively, which were replicated with directional consistency in two independent cohorts. Epigenetic mapping showed these variants are located within cell-type-specific enhancers, suggestive of important transcriptional regulatory functions. To discover variants associated with extreme age, we performed exome-sequencing on persons of Ashkenazi Jewish descent ascertained for extensive lifespans. Case-Control analyses in 525 Ashkenazi Jews cases (Males ≥ 92 years, Females ≥ 95years) were compared to 482 controls. Our results showed variants in *APOE* (rs429358, rs6857), and *TMTC2* (rs7976168) passed Bonferroni-adjusted p-value, as well as several nominally-associated population-specific variants. Collectively, our Age-ExWAS, the largest performed to date, confirmed and identified previously unreported candidate variants associated with human age.
