## Supplementary Table 1 for "Exome-wide association studies in general and long-lived populations identify genetic variants related to human age"

### Sheet: 73 published aging variants
Table 1: Positive control variants and lookup in analyses
RSID	SNP	Gene	Ancestry	Type of Analysis	Reference
rs3803304	14:104772809:C:G	AKT1	Ashkenazi Jewish	Case-Control	Pawlikowska et al., Aging Cell, 2009
rs2440012	13:18865983:C:A	ANKRD20A9P	Han Chinese	Case-Control	Zeng et al., Sci Rep, 2016
rs2542052	11:116829268:A:C	APOC3	Ashkenazi Jewish	Case-Control	Atzmon et al., Plos Biol, 2006
rs6857	19:44888997:C:T	APOE	European	Case-Control	Sebastiani et al., J Gerontol A Biol Sci Med Sci, 2017
rs4420638	19:44919689:A:G	APOE	European	Case-Control	Deelen et al., Hum Mol Genet, 2014; Nebel et al., Mech Ageing Dev, 2011
rs429358	19:44908684:T:C	APOE	European	LMM-BOLT	Pilling et al., Aging, 2017, Joshi et al., Nat Commun, 2017
rs429358	19:44908684:T:C	APOE	European	LMM-BOLT	Pilling et al., Aging, 2017
rs2075650	19:44892362:A:G	APOE	European	Logistic Regression	Flachsbart et al., Aging Cell, 2016
rs11065979	12:111621753:C:T	ATXN2	European	Cox Regression	Timmers et al., Elife, 2019
rs6108784	20:10983718:T:C	C20orf187	European	LMM-BOLT	Pilling et al., Aging, 2017
rs2811712	9:21998036:G:A	CDKN2A/CDKN2B	European	Linear Regression	Melzer et al., Mech Ageing Dev, 2007
rs1556516	9:22100177:G:C	CDKN2A/CDKN2B	European	LMM-BOLT	Pilling et al., Aging, 2017
rs602633	1:109278889:T:G	CELSR2/PSRC1	European	LMM-BOLT	Pilling et al., Aging, 2017
rs5882	16:56982180:G:A	CETP	Ashkenazi Jewish	Case-Control	Barzilai et al., JAMA, 2003
rs8042849	15:78525587:C:T	CHRNA3/5	European	Cox Regression	Joshi et al., Nat Commun, 2017
rs1317286	15:78603787:A:G	CHRNA3/5	European	LMM-BOLT	Pilling et al., Aging, 2017
rs12461964	19:40835324:A:G	EGLN2-CYP2A6	European	LMM-BOLT	Pilling et al., Aging, 2017
rs7844965	8:27584547:G:A	EPHX2	European	LMM-BOLT	Pilling et al., Aging, 2017
rs74444983	19:45242349:T:C	EXOC3L2-MARK4	European	LMM-BOLT	Pilling et al., Aging, 2017
rs2755209	13:40563667:A:C	FOXO1A	Chinese	Case-Control	Li et al., Hum Mol Genet, 2009
rs2755213	13:40572164:T:C	FOXO1A	Chinese	Case-Control	Li et al., Hum Mol Genet, 2009
rs3800231	6:108677063:A:G	FOXO3	European	Case-Control	Bae et al., J Gerontol A Bio Sci Med Sci, 2018
rs2802288	6:108575012:A:G	FOXO3	European	Case-Control	Anselmi et al., Rejuvenation, 2009
rs479744	6:108698829:G:T	FOXO3	European	Case-Control	Soerensen et al., Aging Cell, 2010
rs2883881	6:108576183:A:G	FOXO3	European	Case-Control	Flachsbart et al., PNAS, 2009
rs12200646	6:108576458:G:A	FOXO3	European	Case-Control	Flachsbart et al., PNAS, 2009
rs13220810	6:108591998:T:C	FOXO3	European	Case-Control	Flachsbart et al., PNAS, 2009
rs2802292	6:108587315:G:T	FOXO3	European	Case-Control	Wilcox et al., PNAS, 2008
rs1935949	6:108678084:A:G	FOXO3	European	Case-Control	Wilcox et al., PNAS, 2008
rs4946935	6:108679539:A:G	FOXO3	European	Case-Control	Flachsbart et al., Nat Commun, 2017
rs12206094	6:108584997:C:T	FOXO3	European	Case-Control	Flachsbart et al., Nat Commun, 2017
rs146254978	1:74402115:T:C	FPGT/TNN13K	European	LMM-BOLT	Pilling et al., Aging, 2017
rs17514846	15:90873320:C:A	FURIN	European	LMM-BOLT	Pilling et al., Aging, 2017
rs6224	15:90880313:G:T	FURIN/FES	European	Cox Regression	Timmers et al., Elife, 2019
rs1050450	3:49357401:G:A	GPX1	European	Cox Regression	Soerensen et al., Mech Ageing Dev, 2009
rs1800562	6:26092913:G:A	HFE	European	Case-Control	Lio et al., Genes Immunity, 2002
rs34967069	6:32623471:C:T	HLA-DQA1/HLADRB1	European	Cox Regression	Timmers et al., Elife, 2019
rs34831921	6:32622991:C:A	HLA-DQA1/HLADRB1	European	Cox Regression	Joshi et al., Nat Commun, 2017
rs28383322	6:32625019:C:T	HLA-DQA1/HLADRB1	European	LMM-BOLT	Pilling et al., Aging, 2017
rs12924886	16:72041694:A:T	HP	European	Cox Regression	Timmers et al., Elife, 2019
rs61348208	4:3087837:C:T	HTT	European	Cox Regression	Timmers et al., Elife, 2019
rs34516635	15:98908747:G:A	IGF1R	Ashkenazi Jewish	Case-Control	Suh et al, PNAS, 2008
rs2229765	15:98934996:G:A	IGF1R	European	Linear Regression	Albani et al., BMC Geriatrics. 2011
rs2069837	7:22728408:A:G	IL6	Han Chinese	Case-Control	Zeng et al., Sci Rep, 2016
rs1800795	7:22727026:C:G	IL6	European	Case-Control	Hurme et al., Mech Ageing Dev, 2005
rs61949650	13:64262356:T:C	intergenic	European	LMM-BOLT	Pilling et al., Aging, 2017
rs1275922	2:26710019:A:G	KCKN3	European	Cox Regression	Timmers et al., Elife, 2019
rs9536314	13:33054001:T:G	KL	European	Case-Control	Revelas et al., Mech Ageing Dev, 2018
rs9527026	13:33054056:G:C	KL	European	Case-Control	Revelas et al., Mech Ageing Dev, 2018
rs142158911	19:11079858:G:A	LDLR	European	Cox Regression	Timmers et al., Elife, 2019
rs2149954	5:158393594:C:T	LINC02227	European	Case-Control	Deelen et al., Hum Mol Genet, 2014
rs10455872	6:160589086:A:G	LPA	European	Cox Regression	Timmers et al., Elife, 2019
rs55730499	6:160584578:C:T	LPA	European	LMM-BOLT	Pilling et al., Aging, 2017, Joshi et al., Nat Commun, 2017
rs1230666	1:113630788:A:G	MAGI3	European	Cox Regression	Timmers et al., Elife, 2019
rs28926173	18:13886720:G:A	MC2R	European	LMM-BOLT	Pilling et al., Aging, 2017
rs3131621	6:31457722:A:G	MICA	European	LMM-BOLT	Pilling et al., Aging, 2017
rs662	7:95308134:T:C	PON1	Chinese	Case-Control	Li et al., Med Sci Monit, 2016
rs61978928	14:74855011:T:C	PROX2	European	LMM-BOLT	Pilling et al., Aging, 2017
rs3130507	6:31179699:G:A	PSORS1C3	European	LMM-BOLT	Pilling et al., Aging, 2017
rs2706372	5:132599785:C:T	RAD50/IL13	European	Case-Control	Flachsbart et al., Aging Cell, 2016
rs74011415	15:47367997:G:A	SEMAD6	European	LMM-BOLT	Pilling et al., Aging, 2017
rs3184504	12:111446804:T:C	SH2B3/ATXN2	European	LMM-BOLT	Pilling et al., Aging, 2017
rs7137828	12:111494996:C:T	SH2B3/ATXN2	European	LMM-BOLT	Pilling et al., Aging, 2017
rs2273773	10:67906841:T:C	SIRT1	European	Case-Control	Sebastiani et al., Front Genet. 2012
rs3758391	10:67883584:T:C	SIRT1	European	Linear Regression	Kuningas et al., J Gerontol A Biol Sci Med Sci, 2007
rs11555236	11:233212:C:A	SIRT3	European	Linear Regression	Albani et al., Age, 2014
rs4980329	11:232598:C:T	SIRT3	European	Linear Regression	Albani et al., Age, 2014
rs7976168	12:83044780:A:G	TMTC2	European	Case-Control	Sebastiani et al., J Gerontol A Biol Sci Med Sci, 2017
rs13262617	8:58925574:A:G	TOX	European	LMM-BOLT	Pilling et al., Aging, 2017
rs1042522	17:7676154:G:C	TP53	European	Cox Regression	Orsted et al., J Exp Med, 2007
rs139137459	11:119399248:G:A	USP-AS1	European	LMM-BOLT	Pilling et al., Aging, 2017
rs3764814	7:6150149:T:C	USP42	European	Case-Control	Sebastiani et al., J Gerontol A Biol Sci Med Sci, 2017
rs61905747	11:113769120:A:C	ZW10	European	LMM-BOLT	Pilling et al., Aging, 2017

### Sheet: 16 variants in GHS60K
Table 1: Positive control variants and lookup in analyses
			GHS60K							Published studies
RSID	Name	Gene	Beta (years)	p-value	MAF	Total Subjects	Ref/Ref	Ref/Alt	Alt/Alt	Ancestry Population	Study description	Type of Analysis	Allele frequency	Beta	p-value	Population size	Reference
rs429358	19:44908684:T:C	APOE	-0.987448	2.40x10-11	1.30x10-01	58151	43924	13299	928	European	Parental lifespan, ages attained by parents	BOLT-LMM	0.845	Beta = -0.0566	1.40x10-74	389166	Pilling et al., Aging, 2017
rs2075650	19:44892362:A:G	APOE	-0.53434	5.20x10-05	1.38x10-01	58354	43324	13918	1112	European	Age ≥ 90 years	Logistic Regression	0.108	OR 0.69 (CI 0.60-0.78)	7.01x10-09	7826	Flachsbart et al., Aging Cell, 2016
rs1800562	6:26092913:G:A	HFE	-0.570886	9.40x10-03	5.85x10-02	58354	51731	6419	204	European	Age ≥ 90 years	Case-Control	0.16	NA	7.20x10-07	141	Lio et al., Genes Immunity, 2002
rs3764814	7:6150149:T:C	USP42	-0.408236	3.00x10-02	7.63x10-02	58344	49748	8291	305	European	Age ≥ 99th percentile	Case-Control	0.07	Beta = 0.5	5.00x10-15	8329	Sebastiani et al., J Gerontol A Biol Sci Med Sci, 2017
rs2273773	10:67906841:T:C	SIRT1	0.350585	5.50x10-02	6.68x10-02	58351	50807	7292	252	European	Two super-centenarians aged >114 years	Case-Control	NA	NA	NA	2	Sebastiani et al., Front Genet. 2012
rs3184504	12:111446804:T:C	SH2B3/ATXN2	0.103657	1.10x10-01	4.94x10-01	58354	14887	29279	14188	European	Parental lifespan, ages attained by parents	BOLT-LMM	0.48	Beta = 0.0168	5.30x10-14	389166	Pilling et al., Aging, 2017
rs9536314	13:33054001:T:G	KL	0.027549	3.50x10-01	1.46x10-01	58354	42610	14499	1245	European	Age ≥ 85 years	Case-Control	NA	OR = 1.18	3.50x10-02	3087	Revelas et al., Mech Ageing Dev, 2018
rs9527026	13:33054056:G:C	KL	0.027549	3.50x10-01	1.46x10-01	58354	42610	14499	1245	European	Age ≥ 85 years	Case-Control	NA	OR = 1.18	3.50x10-02	3087	Revelas et al., Mech Ageing Dev, 2018
rs11555236	11:233212:C:A	SIRT3	0.067898	3.90x10-01	2.24x10-01	58341	35088	20317	2936	European	Age ≥ 85 years	Linear Regression	NA	HR = 0.27	3.00x10-02	668	Albani et al., Age, 2014
rs34516635	15:98908747:G:A	IGF1R	-0.473344	4.50x10-01	4.28x10-03	58354	57856	496	2	Ashkenazi Jewish	Age ≥ 100 years	Case-Control	NA	NA	NA	384	Suh et al., PNAS, 2008
rs6224	15:90880313:G:T	FURIN/FES	0.093958	4.60x10-01	4.75x10-01	57896	15954	28900	13042	European	Parental lifespan, ages attained by parents	Cox Regression	0.52	Beta = 0.25	1.30x10-10	506120	Timmers et al., Elife, 2019
rs5882	16:56982180:G:A	CETP	0.116932	4.80x10-01	6.87x10-01	58277	5775	24942	27560	Ashkenazi Jewish	Age ≥ 100 years	Case-Control	NA	NA	NA	213	Barzilai et al., JAMA, 2003
rs1042522	17:7676154:G:C	TP53	-0.089643	5.40x10-01	7.46x10-01	58335	3719	22188	32428	European	Ages 20-95	Cox Regression	0.048	HR = 0.82 (CI 0.68-0.97)	2.00x10-02	9219	Orsted et al., J Exp Med, 2007
rs1050450	3:49357401:G:A	GPX1	0.031823	6.00x10-01	2.94x10-01	58354	29087	24210	5057	European	1905 birth cohort	Cox Regression	0.31	HR = 0.93 (CI 0.88-0.98)	8.00x10-03	1650	Soerensen et al., Mech Ageing Dev, 2009
rs662	7:95308134:T:C	PON1	-0.078152	6.90x10-01	2.83x10-01	58353	29932	23826	4595	Chinese	Age ≥ 90 years	Case-Control	0.37	OR = 1.616	1.90x10-02	110	Li et al., Med Sci Monit, 2016
rs2229765	15:98934996:G:A	IGF1R	0.046295	8.60x10-01	4.47x10-01	58354	17922	28743	11689	European	Age ≥ 85 years	Linear Regression	0.43	NA	2.00x10-02	222	Albani et al., BMC Geriatrics. 2011
Yellow indicates variants passed Bonferroni adjusted p-value of 0.05/16 = 3.10x10-03
MAF = Minor Allele Frequency

### Sheet: 28 variants in Case-Control
Table 1: Positive control variants and lookup in analyses
			Ashkenazi Jews							Published studies
RSID	SNP	Gene	Beta	p-value	MAF	Total Cases	Ref/Ref	Ref/Alt	Alt/Alt	Ancestry Population	Study description	Type of Analysis	Allele frequency	Beta	p-value	Population size	Reference
rs4420638	19:44919689:A:G	APOE	-0.4572	1.83x10-03	1.16x10-01	514	423	85	6	European	Age ≥ 85 years	Case-Control	0.15	OR = 0.71 (CI 0.67-0.77)	6.14x10-19	7728	Deelen et al., Hum Mol Genet, 2014; Nebel et al., Mech Ageing Dev, 2011
rs6857	19:44888997:C:T	APOE	-0.5314	6.70x10-04	1.08x10-01	514	428	84	2	European	Oldest 1% of 1900 birth cohort	Case-Control	NA	Beta = 0.07	2.00x10-27	2070	Sebastiani et al., J Gerontol A Biol Sci Med Sci, 2017
rs7976168	12:83044780:A:G	TMTC2	-0.3982	9.01x10-05	3.22x10-01	512	259	213	40	European	Age ≥ 99th percentile	Case-Control	NA	OR = 1.29	4.00x10-09	8329	Sebastiani et al., J Gerontol A Biol Sci Med Sci, 2017
rs12206094	6:108584997:C:T	FOXO3	0.1588	1.81x10-01	2.15x10-01	502	303	171	28	European	Age ≥ 99 years	Case-Control	0.32	OR = 1.31	1.00x10-03	118	Flachsbart et al., Nat Commun, 2017
rs2802292	6:108587315:G:T	FOXO3	-0.1962	4.92x10-02	6.30x10-01	501	83	225	193	European	Age ≥ 90 years	Case-Control	NA	OR = 1.17 (CI 1.11-1.22)	1.85x10-10	20238	Broer et al., J Gerontol A Biol Sci Med Sci, 2015
rs2802288	6:108575012:A:G	FOXO3	-0.1981	4.71x10-02	6.30x10-01	503	83	227	193	Southern Italian	Age ≥ 100 years	Case-Control	0.49	OR = 1.51 (CI 1.15-1.98)	3.00x10-03	480	Anselmi et al., Rejuvenation, 2009
rs12200646	6:108576458:G:A	FOXO3	0.2371	8.50x10-02	1.40x10-01	502	366	119	17	European	Age ≥ 100 years	Case-Control	0.14	OR = 1.22 (CI 1-1.5)	5.00x10-02	1031	Flachsbart et al., PNAS, 2009
rs4946935	6:108679539:A:G	FOXO3	-0.2131	6.31x10-02	7.68x10-01	505	36	179	290	European	Age ≥ 99 years	Case-Control	0.34	OR = 1.35	3.00x10-04	118	Flachsbart et al., Nat Commun, 2017
rs1935949	6:108678084:A:G	FOXO3	-0.2155	6.01x10-02	7.68x10-01	506	36	180	290	Japanese	Males Age ≥ 95 years	Case-Control	NA	OR = 2.75	1.35x10-03	213	Wilcox et al., PNAS, 2008
rs3800231	6:108677063:A:G	FOXO3	-0.2155	6.01x10-02	7.68x10-01	506	36	180	290	European	Age ≥ 96 years	Case-Control	NA	Beta = 0.18	6.20x10-05	8266	Bae et al., J Gerontol A Bio Sci Med Sci, 2018
rs479744	6:108698829:G:T	FOXO3	0.1584	2.43x10-01	1.51x10-01	507	361	130	16	European	Danish 1905 Cohort Study	Case-Control	NA	NA	4.80x10-02	1089	Soerensen et al., Aging Cell, 2010
rs3764814	7:6150149:T:C	USP42	0.1037	5.14x10-01	1.04x10-01	519	410	105	4	European	Age ≥ 99th percentile	Case-Control	NA	OR = 1.66	5.00x10-15	8329	Sebastiani et al., J Gerontol A Biol Sci Med Sci, 2017
rs2542052	11:116829268:A:C	APOC3	-0.1103	2.47x10-01	1.53x10-01	514	111	250	153	Ashkenazi Jewish	Age ≥ 100 years	Case-Control	NA	Beta = 1.89 (CI 0.2-3.6)	6.00x10-04	213	Atzmon et al., Plos Biol, 2006
rs9527026	13:33054056:G:C	KL	0.0329	7.75x10-01	2.15x10-01	519	323	167	29	European	Age ≥ 85years	Case-Control	NA	OR = 1.18 (CI 1.01-1.37)	3.50x10-02	1290	Revelas et al., Mech Ageing Dev, 2018
rs2755209	13:40563667:A:C	FOXO1A	-0.1028	3.19x10-01	3.63x10-01	505	211	231	63	Chinese	Age ≥ 100 years	Case-Control	0.24	OR = 0.8 (CI 0.69-0.93)	4.60x10-03	761	Li et al., Hum Mol Genet, 2009
rs9536314	13:33054001:T:G	KL	0.0329	7.75x10-01	2.15x10-01	519	323	167	29	European	Age ≥ 85years	Case-Control	NA	OR = 1.18 (CI 1.01-1.37)	3.50x10-02	1290	Revelas et al., Mech Ageing Dev, 2018
rs2069837	7:22728408:A:G	IL6	-0.1238	3.84x10-01	1.27x10-01	514	397	107	10	Han Chinese	Age ≥ 100 years	Case-Control	0.018	OR = 0.61	1.80x10-09	4477	Zeng et al., Sci Rep, 2016
rs5882	16:56982180:G:A	CETP	0.1925	4.10x10-02	5.77x10-01	519	85	241	193	Ashkenazi Jewish	Age ≥ 95 years	Case-Control	0.46	NA	1.00x10-03	213	Barzilai et al., JAMA, 2003
rs2149954	5:158393594:C:T	LINC02227	-0.1038	2.87x10-01	4.24x10-01	514	172	258	84	European	Age ≥ 90 years	Case-Control	0.38	OR = 1.14 (CI 1.09-1.21)	1.74x10-08	20518	Deelen et al., Hum Mol Genet, 2014
rs2273773	10:67906841:T:C	SIRT1	0.322	1.31x10-01	5.09x10-02	519	462	54	3	European	Two super-centenarians aged >114 years	Case-Control	NA	NA	NA	2	Sebastiani et al., Front Genet. 2012
rs34516635	15:98908747:G:A	IGF1R	0.1833	7.46x10-01	6.99x10-03	519	511	8	0	Ashkenazi Jewish	Age ≥ 100 years	Case-Control	NA	NA	NA	384	Suh et al, PNAS, 2008
rs3803304	14:104772809:C:G	AKT1	-0.1607	1.79x10-01	2.03x10-01	498	322	164	12	Ashkenazi Jewish	Age ≥ 100 years	Case-Control	NA	OR = 0.77 (CI 0.59-0.98)	4.10x10-02	746	Pawlikowska et al., Aging Cell, 2009
rs2706372	5:132599785:C:T	RAD50/IL13	-0.1329	2.66x10-01	2.20x10-01	504	313	170	21	European	Age ≥ 90 years	Case-Control	0.25	OR = 1.20 (CI 1.12-1.28)	5.42x10-07	3208	Flachsbart et al., Aging Cell, 2016
rs1800562	6:26092913:G:A	HFE	0.3304	4.05x10-01	1.35x10-02	519	504	14	1	European	Age ≥ 90 years	Case-Control	0.16	NA	7.20x10-07	141	Lio et al., Genes Immunity, 2002
rs2755213	13:40572164:T:C	FOXO1A	-0.1322	3.74x10-01	1.25x10-01	511	396	109	6	Chinese	Age ≥ 100 years	Case-Control	0.35	OR = 0.75 (CI 0.65-0.86)	7.40x10-05	761	Li et al., Hum Mol Genet, 2009
rs1800795	7:22727026:C:G	IL6	0.055	6.19x10-01	7.31x10-01	514	30	209	275	European	Age ≥ 90 years	Case-Control	0.54	NA	1.80x10-02	285	Hurme et al., Mech Ageing Dev, 2005
rs662	7:95308134:T:C	PON1	-0.0286	7.76x10-01	3.09x10-01	519	254	213	52	Chinese	Age ≥ 90 years	Case-Control	0.09	OR = 1.61 (CI 1.08-2.41)	4.00x10-03	110	Li et al., Med Sci Monit, 2016
rs2883881	6:108576183:A:G	FOXO3	0.1352	3.62x10-01	1.14x10-01	514	403	98	13	European	Age ≥ 100 years	Case-Control	0.084	OR = 0.83 (CI 0.66-1.05)	1.90x10-02	1031	Flachsbart et al., PNAS, 2009
Yellow indicates variants passed Bonferroni adjusted p-value of 0.05/28 = 1.70x10-03
MAF = Minor Allele Frequency
