## Supplementary Table 2 for "Exome-wide association studies in general and long-lived populations identify genetic variants related to human age"

### Sheet: Both sexes
Table 2: Genome-wide significant variants from GHS60K Age-ExWAS analysis and lookup replication cohorts
				GHS60K Discovery cohort								GHS30K replication cohort								UPENN replication cohort
SNP	RSID	Gene	Function	Beta (years)	Beta (RINT)	p-value	MAF	Total Subjects	Ref/Ref	Ref/Alt	Alt/Alt	Beta (years)	Beta (RINT)	p-value	MAF	Total Subjects	Ref/Ref	Ref/Alt	Alt/Alt	Beta (years)	Beta (RINT)	p-value	MAF	Total Subjects	Ref/Ref	Ref/Alt	Alt/Alt
15:40358463:T:C	rs183775254	DISP2	intronic	-18.3	-1.02	7.40x10-10	3.09x10-04	58268	36	0	0	-6.41	-0.381	4.80x10-02	4.33x10-04	28882	28858	23	1	-11.2	-0.796	3.60x10-02	4.34x10-04	8125	8118	7	0
20:32434638:A:AG	rs756958159	ASXL1	frameshift	13.7	0.783	1.60x10-23	1.40x10-03	58283	58120	163	0	9.03	0.568	1.89x10-02	9.81x10-04	28889	28835	54	0	10.1	0.791	1.00x10-01	1.49x10-03	8122	8095	27	0
9:5073770:G:T	rs77375493	JAK2	missense	12	0.865	1.60x10-18	8.32x10-04	58301	58207	91	3	18.6	1.15	3.71x10-05	5.40x10-04	28898	28870	27	1	10.5	0.811	2.40x10-02	1.39x10-03	8124	8103	19	2
2:197402110:T:C	rs559063155	SF3B1	missense	19.8	1.17	1.50x10-15	3.94x10-04	58329	58283	46	0	19.6	1.18	3.00x10-02	1.98x10-04	28897	28886	11	0	8.07	0.211	3.10x10-01	5.53x10-04	8123	8115	8	0
17:76736877:G:A	rs75713049	SRSF2	missense	21.7	1.17	3.30x10-12	3.01x10-04	58223	58188	35	0	19.57	1.01	2.04x10-02	2.95x10-04	28891	28880	11	0	16.97	1.46	3.31x10-02	6.21x10-04	8118	8112	6	0
2:25234373:C:T	rs147001633	DNMT3A	missense	13.2	0.766	2.90x10-09	5.14x10-04	58312	58252	60	0	10.8	0.543	5.75x10-02	3.36x10-04	28899	28888	11	0	3.08	0.138	6.35x10-01	7.02x10-04	8126	8121	5	0
9:72830740:T:TTC	rs955075371	TMC1	intronic	2.52	0.134	5.00x10-13	3.78x10-02	40505	37479	2990	36	NA	N/A	N/A	N/A	N/A	N/A	N/A	N/A	N/A	N/A	N/A	N/A	N/A	N/A	N/A	N/A
2:238082921:T:C	rs367917223	SCLY	intronic	1.43	0.0822	4.80x10-12	1.20x10-01	32924	25522	6884	518	N/A	N/A	N/A	N/A	N/A	N/A	N/A	N/A	-0.424	-0.0343	3.20x10-01	9.66x10-02	4549	3744	731	74
17:47157395:A:T	rs765851979	CDC27	intronic	0.778	0.0461	6.20x10-12	3.46x10-01	49757	21162	22794	5801	N/A	N/A	N/A	N/A	N/A	N/A	N/A	N/A	N/A	N/A	N/A	N/A	N/A	N/A	N/A	N/A
19:44908684:T:C	rs429358	APOE	missense	-0.987	-0.0584	2.40x10-11	1.30x10-01	58151	43924	13299	928	-0.726	-0.0425	5.60x10-04	1.31x10-01	28907	21832	6582	493	-0.471	-0.0427	6.40x10-02	1.32x10-01	8132	6149	1825	158
2:208330748:G:GT	rs941059731	PIKFYVE	intronic	1.16	0.0694	9.80x10-11	1.03x10-01	47548	38214	8883	451	N/A	N/A	N/A	N/A	N/A	N/A	N/A	N/A	-0.194	-0.0167	5.60x10-01	1.06x10-01	6526	5197	1273	56
6:73194384:A:T	N/A	KCNQ5	intronic	16.6	1.01	2.50x10-10	3.34x10-04	58343	58304	39	0	N/A	N/A	N/A	N/A	N/A	N/A	N/A	N/A	N/A	N/A	N/A	N/A	N/A	N/A	N/A	N/A
5:353885:A:ACAGGCCAAAAAGCCG	N/A	AHRR	frameshift	-11.3	-0.724	1.40x10-09	6.00x10-04	58341	58271	70	0	N/A	N/A	N/A	N/A	N/A	N/A	N/A	N/A	N/A	N/A	N/A	N/A	N/A	N/A	N/A	N/A
16:46897727:T:G	rs769293627	GPT2	missense	22.8	1.44	2.80x10-09	1.46x10-04	58332	58315	17	0	N/A	N/A	N/A	N/A	N/A	N/A	N/A	N/A	N/A	N/A	N/A	N/A	N/A	N/A	N/A	N/A
19:1393284:G:C	N/A	NDUFS7,GAMT	missense,downstream	-23.8	-1.47	3.70x10-09	1.37x10-04	58353	58337	16	0	N/A	N/A	N/A	N/A	N/A	N/A	N/A	N/A	N/A	N/A	N/A	N/A	N/A	N/A	N/A	N/A
1:108807576:GT:G	rs372276219	STXBP3	intronic	2.21	0.123	6.80x10-09	2.29x10-02	50635	48312	2323	0	N/A	N/A	N/A	N/A	N/A	N/A	N/A	N/A	-0.138	-0.0363	6.70x10-01	9.92x10-03	7156	7014	142	0
19:5137188:T:C	N/A	KDM4B	intronic	-2.01	-0.127	8.80x10-09	2.18x10-02	48659	46539	2119	1	N/A	N/A	N/A	N/A	N/A	N/A	N/A	N/A	0.237	0.0169	7.20x10-01	3.43x10-02	6843	6374	469	0
1:150228972:A:AT	rs148013046	ANP32E	intronic	1.06	0.0609	1.00x10-08	9.15x10-02	52782	43572	8759	451	N/A	N/A	N/A	N/A	N/A	N/A	N/A	N/A	N/A	N/A	N/A	N/A	N/A	N/A	N/A	N/A
5:353888:T:TTCGCCACTGGTGTTCCTCCTAATCTCTACGCATTTCA	N/A	AHRR	frameshift	-10.9	-0.689	1.10x10-08	5.91x10-04	58333	58264	69	0	N/A	N/A	N/A	N/A	N/A	N/A	N/A	N/A	N/A	N/A	N/A	N/A	N/A	N/A	N/A	N/A
6:30147899:C:A	rs978403206	TRIM10,TRIM40	downstream,3_prime_UTR	18.9563	1.09	1.30x10-08	2.31x10-04	58348	58321	27	0	-1.43	-0.0501	7.80x10-01	5.40x10-04	28729	28698	31	0	N/A	N/A	N/A	N/A	N/A	N/A	N/A	N/A
16:10969346:G:C	N/A	CLEC16A	intronic	12.9	0.751	1.40x10-08	4.88x10-04	58287	57	0	0	0.422	0.0201	4.70x10-01	2.34x10-02	28667	27324	1343	0	N/A	N/A	N/A	N/A	N/A	N/A	N/A	N/A
16:24870050:A:G	rs769305227	SLC5A11	intronic	20.9	1.23	1.50x10-08	1.80x10-04	58351	58330	21	0	N/A	N/A	N/A	N/A	N/A	N/A	N/A	N/A	N/A	N/A	N/A	N/A	N/A	N/A	N/A	N/A
15:61974517:T:A	N/A	VPS13C	intronic	13.8	0.801	2.80x10-08	4.15x10-04	57844	57796	48	0	0.445	0.0249	2.90x10-01	3.30x10-02	28714	26817	1897	0	N/A	N/A	N/A	N/A	N/A	N/A	N/A	N/A
1:52867810:T:A	rs74227999	ZYG11A	intronic	-13.7	-0.772	3.50x10-08	4.37x10-04	58347	58296	51	0	-7.39	-0.389	1.80x10-02	6.40x10-04	28905	28868	37	0	-3.41	-0.135	7.19x10-01	2.46x10-04	8131	8127	4	0
Yellow indicates variants that replicated in additional cohorts
MAF = Minor Allele Frequency

### Sheet: Females only
Table 2: Genome-wide significant variants from GHS60K Age-ExWAS analysis and lookup replication cohorts
				GHS60K Discovery cohort								GHS30K replication cohort								UPENN replication cohort
SNP	RSID	Gene	Function	Beta (years)	Beta (RINT)	p-value	MAF	Total Subjects	Ref/Ref	Ref/Alt	Alt/Alt	Beta (years)	Beta (RINT)	p-value	MAF	Total Subjects	Ref/Ref	Ref/Alt	Alt/Alt	Beta (years)	Beta (RINT)	p-value	MAF	Total Subjects	Ref/Ref	Ref/Alt	Alt/Alt
1:52867810:T:A	rs74227999	ZYG11A	intronic	-18.1	-1.01	2.50x10-08	4.47x10-04	34679	34648	31	0	-11.5	-0.641	2.10x10-03	6.36x10-04	18092	18069	23	0	-7.53	-0.421	4.70x10-01	4.84x10-04	3096	3093	3	0
20:32434638:A:AG	N/A	ASXL1	frameshift	15.6	0.917	1.30x10-15	1.10x10-03	34648	34572	76	0	12.1	0.725	9.60x10-05	8.02x10-04	18084	18055	29	0	9.52	0.575	2.00x10-01	8.08x10-04	3095	3090	5	0
2:197402110:T:C	rs559063155	SF3B1	missense	23.9	1.39	1.60x10-10	3.03x10-04	34674	34653	21	0	25.9	1.52	1.90x10-04	1.66x10-04	18089	18083	6	0	19.8	1.49	8.90x10-04	8.08x10-04	3093	3088	5	0
9:5073770:G:T	rs77375493	JAK2	missense	16.1	0.897	3.50x10-10	6.49x10-04	34664	34621	41	2	20.8	1.29	2.50x10-07	3.87x10-04	18089	18076	12	1	10.1	0.701	4.80x10-02	1.29x10-03	3093	3085	8	0
2:238082921:T:C	N/A	SCLY	intronic	1.66	0.0934	1.70x10-09	1.18x10-01	19662	15313	4046	303	N/A	N/A	N/A	N/A	N/A	N/A	N/A	N/A	-0.442	-0.0323	5.40x10-01	9.80x10-11	1760	1438	288	34
Yellow indicates variants that replicated in additional cohorts
MAF = Minor Allele Frequency

### Sheet: Males only
Table 2: Genome-wide significant variants from GHS60K Age-ExWAS analysis and lookup replication cohorts
				GHS60K Discovery cohort								GHS30K replication cohort								UPENN replication cohort
SNP	RSID	Gene	Function	Beta (years)	Beta (RINT)	p-value	MAF	Total Subjects	Ref/Ref	Ref/Alt	Alt/Alt	Beta (years)	Beta (RINT)	p-value	MAF	Total Subjects	Ref/Ref	Ref/Alt	Alt/Alt	Beta (years)	Beta (RINT)	p-value	MAF	Total Subjects	Ref/Ref	Ref/Alt	Alt/Alt
17:47157395:A:T	N/A	CDC27	intronic	1.16	0.0764	3.70x10-13	3.48x10-01	20249	8517	9370	2362	N/A	N/A	N/A	N/A	N/A	N/A	N/A	N/A	N/A	N/A	N/A	N/A	N/A	N/A	N/A	N/A
9:72830740:T:TTC	N/A	TMC1	intronic	3.01	0.191	8.30x10-12	4.14x10-02	16398	15054	1329	15	N/A	N/A	N/A	N/A	N/A	N/A	N/A	N/A	N/A	N/A	N/A	N/A	N/A	N/A	N/A	N/A
9:5073770:G:T	rs77375493	JAK2	missense	13.3	0.907	2.50x10-11	1.10x10-03	23637	23586	50	1	16.3	1.02	7.40x10-05	6.94x10-04	10809	10794	15	0	11.1	0.921	6.00x10-05	1.49x10-03	5031	5018	11	2
17:76736877:G:T	N/A	SRSF2	missense	18.2	1.31	2.60x10-11	5.51x10-04	23588	23562	26	0	17.1	1.01	8.10x10-04	5.09x10-04	10802	10791	11	0	18.2	1.46	3.30x10-04	5.97x10-04	5025	5019	6	0
20:32434638:A:AG	N/A	ASXL1	frameshift	10.5	0.715	2.60x10-11	1.84x10-03	23635	23548	87	0	5.86	0.417	3.70x10-02	1.16x10-03	10805	10780	25	0	10.6	0.864	5.20x10-05	2.19x10-03	5027	5005	22	0
2:121737085:C:CG	N/A	NIFK	upstream	-2.11	-0.137	1.10x10-09	4.39x10-02	22657	20746	1833	78	N/A	N/A	N/A	N/A	N/A	N/A	N/A	N/A	0.107	-0.00135	9.70x10-01	7.21x10-02	5016	4319	671	26
2:208330748:G:GT	N/A	PIKFYVE	intronic	1.51	0.0998	2.00x10-09	1.06x10-01	19339	15445	3706	188	N/A	N/A	N/A	N/A	N/A	N/A	N/A	N/A	-0.541	-0.0473	2.00x10-01	1.02x10-01	4076	3282	760	34
20:63737808:C:G	rs2236511	SLC2A4RG,ZGPAT,LIME1	upstream,downstream,intronic	-1.56	-0.102	2.90x10-09	9.06x10-02	19507	16197	3086	224	N/A	N/A	N/A	N/A	N/A	N/A	N/A	N/A	0.587	0.0382	2.50x10-01	1.24x10-01	4182	3203	923	56
1:150228972:A:AT	rs148013046	ANP32E	intronic	1.57	0.0982	3.70x10-09	9.28x10-02	21476	17661	3645	170	N/A	N/A	N/A	N/A	N/A	N/A	N/A	N/A	N/A	N/A	N/A	N/A	N/A	N/A	N/A	N/A
6:32641365:C:G	N/A	HLA-DQA1	synonymous	-1.16	-0.0683	2.50x10-08	1.67x10-01	23668	16461	6517	690	13.4	0.805	1.10x10-01	1.95x10-04	10277	10273	4	0	0.262	0.0189	4.90x10-01	1.54x10-01	5036	3606	1305	125
10:74072945:CT:C	N/A	VCL	intronic	3.14	0.199	3.60x10-08	1.85x10-02	21335	20546	789	0	N/A	N/A	N/A	N/A	N/A	N/A	N/A	N/A	-1.93	-0.207	2.70x10-01	3.07x10-03	4561	4533	28	0
Yellow indicates variants that replicated in additional cohorts
MAF = Minor Allele Frequency
