## Supplementary Table 3 for "Exome-wide association studies in general and long-lived populations identify genetic variants related to human age"

### Sheet: DISP2
Table 3: DISP2 and ZYG11A variants and Burden test results in GHS60K Age-ExWAS
SNP	Gene	Function	Beta (years)	p-value	MAF	Total Subjects	Ref/Ref	Ref/Alt	Alt/Alt
15:40358463:T:C	DISP2	intronic	-18.3058	7.40x10-10	3.09x10-04	58304	58268	36	0
15:40364910:C:T	DISP2	missense	-16.0153	3.50x10-02	4.28x10-05	58354	58349	5	0
15:40383233:A:G	KNSTRN,DISP2	missense,downstream	-15.2357	1.90x10-02	5.14x10-05	58354	58348	6	0
15:40358503:A:G	DISP2,PHGR1	intronic,downstream	-14.7292	7.90x10-02	4.29x10-05	58229	58224	5	0
15:40367109:C:A	DISP2	missense	-13.3313	1.90x10-01	4.28x10-05	58354	58349	5	0
15:40367894:G:A	DISP2	synonymous	-12.9477	9.50x10-02	4.29x10-05	58274	58269	5	0
15:40363925:C:T	DISP2	synonymous	-12.7549	1.20x10-01	4.29x10-05	58269	58264	5	0
15:40365613:G:A	DISP2	intronic	-12.6591	3.00x10-02	6.85x10-05	58354	58346	8	0
15:40367268:G:C	DISP2	missense	-12.3999	3.20x10-02	1.03x10-04	58354	58342	12	0
15:40364259:G:C	DISP2	splice_region	-11.8573	1.40x10-01	6.00x10-05	58354	58347	7	0
15:40364138:C:T	DISP2	intronic	-11.4714	1.70x10-01	5.14x10-05	58354	58348	6	0
15:40383003:C:T	KNSTRN,DISP2	synonymous,downstream	-11.1875	1.10x10-01	5.14x10-05	58353	58347	6	0
15:40363965:G:T	DISP2	intronic	-11.1588	2.10x10-02	1.12x10-04	58186	58173	13	0
15:40370124:G:A	DISP2	missense	-10.1742	1.60x10-01	4.28x10-05	58352	58347	5	0
15:40368570:C:G	DISP2	missense	-10.0596	9.30x10-02	8.57x10-05	58339	58329	10	0
15:40364863:T:C	DISP2	missense	-10.0571	9.00x10-03	1.54x10-04	58354	58336	18	0
15:40382959:G:C	KNSTRN,DISP2	missense,downstream	-10.0468	1.10x10-01	6.00x10-05	58354	58347	7	0
15:40368333:C:T	DISP2	missense	-10.0031	6.60x10-02	8.58x10-05	58268	58258	10	0
15:40367209:C:T	DISP2	missense	-9.61793	2.10x10-01	6.00x10-05	58354	58347	7	0
15:40370345:C:T	DISP2	3_prime_UTR	-9.25318	4.90x10-01	3.45x10-05	57971	57967	4	0
15:40369223:C:T	DISP2	synonymous	-9.13096	4.20x10-01	4.28x10-05	58354	58349	5	0
15:40368911:G:A	DISP2	synonymous	-9.04427	2.40x10-01	4.28x10-05	58354	58349	5	0
15:40358540:C:A	DISP2,PHGR1	intronic,downstream	-8.96627	2.30x10-01	4.39x10-05	56900	56895	5	0
15:40370209:G:A	DISP2	missense	-8.9571	6.20x10-02	1.11x10-04	58347	58334	13	0
15:40368678:G:A	DISP2	missense	-8.90121	9.90x10-02	9.43x10-05	58347	58336	11	0
15:40365128:G:A	DISP2	intronic	-8.77545	3.90x10-01	4.28x10-05	58354	58349	5	0
15:40370101:G:A	DISP2	missense	-8.75973	2.80x10-01	5.14x10-05	58354	58348	6	0
15:40368842:C:T	DISP2	synonymous	-8.39442	9.40x10-02	8.57x10-05	58354	58344	10	0
15:40365144:C:T	DISP2	splice_region	-8.26599	1.90x10-01	8.57x10-05	58354	58344	10	0
15:40363789:A:G	DISP2	missense	-8.24649	2.30x10-01	4.28x10-05	58354	58349	5	0
15:40369717:C:T	DISP2	missense	-8.22305	5.60x10-02	1.03x10-04	58344	58332	12	0
15:40358534:C:A	DISP2,PHGR1	intronic,downstream	-8.04604	3.90x10-01	5.21x10-05	57527	57521	6	0
15:40364524:G:A	DISP2	missense	-7.83667	3.70x10-01	6.85x10-05	58354	58346	8	0
15:40369789:G:A	DISP2	missense	-7.74177	3.90x10-01	4.28x10-05	58353	58348	5	0
15:40370348:G:A	DISP2	3_prime_UTR	-7.60622	1.90x10-01	5.18x10-05	57918	57912	6	0
15:40369143:G:A	DISP2	missense	-7.36834	4.00x10-01	6.85x10-05	58354	58346	8	0
15:40382976:G:T	KNSTRN,DISP2	synonymous,downstream	-7.3092	1.60x10-01	9.43x10-05	58354	58343	11	0
15:40370194:T:C	DISP2	missense	-7.01626	4.00x10-01	7.71x10-05	58350	58341	9	0
15:40353350:A:G	DISP2,PHGR1	upstream,intronic	-6.87751	5.20x10-02	9.43x10-05	58354	58343	11	0
15:40369718:G:A	DISP2	synonymous	-6.85675	2.60x10-01	8.57x10-05	58348	58338	10	0
15:40370328:G:A	DISP2	3_prime_UTR	-6.76749	1.10x10-01	9.45x10-05	58203	58192	11	0
15:40364455:G:A	DISP2	missense	-6.72454	2.70x10-01	5.14x10-05	58354	58348	6	0
15:40363863:C:A	DISP2	missense	-6.64512	2.30x10-01	5.14x10-05	58348	58342	6	0
15:40367336:C:G	DISP2	missense	-6.58098	2.60x10-01	8.57x10-05	58354	58344	10	0
15:40369534:G:T	DISP2	missense	-6.526	1.10x10-01	1.20x10-04	58350	58336	14	0
15:40368317:C:A	DISP2	synonymous	-6.26748	4.50x10-01	7.73x10-05	58206	58197	9	0
15:40369524:G:T	DISP2	missense	-6.22396	1.40x10-01	1.03x10-04	58354	58342	12	0
15:40369876:A:G	DISP2	missense	-6.12339	1.60x10-01	1.20x10-04	58354	58340	14	0
15:40369737:C:A	DISP2	missense	-6.08102	4.70x10-01	4.28x10-05	58346	58341	5	0
15:40370035:G:A	DISP2	missense	-6.04732	3.90x10-01	7.71x10-05	58354	58345	9	0
15:40367476:G:A	DISP2	missense	-6.01138	3.90x10-01	5.14x10-05	58354	58348	6	0
15:40370156:G:A	DISP2	synonymous	-6.00708	4.70x10-01	4.28x10-05	58354	58349	5	0
15:40367729:C:T	DISP2	synonymous	-5.90382	3.90x10-01	4.28x10-05	58353	58348	5	0
15:40368806:C:T	DISP2	synonymous	-5.79649	2.50x10-01	5.14x10-05	58354	58348	6	0
15:40370299:C:T	DISP2	missense	-5.73579	3.10x10-01	8.57x10-05	58346	58336	10	0
15:40356282:A:C	DISP2,PHGR1	upstream,synonymous	-5.69226	4.70x10-01	6.00x10-05	58353	58346	7	0
15:40382768:C:T	KNSTRN,DISP2	5_prime_UTR,downstream	-5.63174	3.30x10-01	8.57x10-05	58353	58343	10	0
15:40364173:C:T	DISP2	intronic	-5.47776	2.80x10-01	1.20x10-04	58354	58340	14	0
15:40353360:C:T	DISP2,PHGR1	upstream,intronic	-5.46279	5.10x10-01	1.29x10-04	58354	58339	15	0
15:40358309:G:A	DISP2,PHGR1	5_prime_UTR,downstream	-5.44128	4.60x10-01	6.94x10-05	57596	57588	8	0
15:40370276:G:T	DISP2	missense	-5.37476	4.30x10-01	1.03x10-04	58350	58338	12	0
15:40369962:T:A	DISP2	missense	-5.34419	5.20x10-01	4.28x10-05	58353	58348	5	0
15:40365585:G:A	DISP2	intronic	-5.29763	5.00x10-01	4.28x10-05	58351	58346	5	0
15:40369648:G:A	DISP2	missense	-5.26783	2.60x10-01	6.86x10-05	58346	58338	8	0
15:40368603:G:T	DISP2	missense	-5.21067	2.00x10-01	9.43x10-05	58344	58333	11	0
15:40367094:C:T	DISP2	missense	-5.16789	2.40x10-01	5.14x10-05	58354	58348	6	0
15:40358364:G:A	DISP2,PHGR1	missense,downstream	-5.13445	6.70x10-01	3.43x10-05	58235	58231	4	0
15:40358263:G:A	DISP2,PHGR1	5_prime_UTR,downstream	-4.83742	5.50x10-01	4.59x10-05	54413	54408	5	0
15:40370208:C:A	DISP2	synonymous	-4.78406	3.00x10-01	5.14x10-05	58344	58338	6	0
15:40370314:G:T	DISP2	missense	-4.75022	2.00x10-01	1.89x10-04	58319	58297	22	0
15:40367062:G:A	DISP2	missense	-4.62464	7.10x10-02	2.40x10-04	58337	58309	28	0
15:40364570:G:T	DISP2	intronic	-4.61522	5.90x10-01	8.57x10-05	58329	58319	10	0
15:40356344:A:G	DISP2,PHGR1	upstream,3_prime_UTR	-4.57702	5.70x10-01	4.28x10-05	58354	58349	5	0
15:40383164:G:A	KNSTRN,DISP2	intronic,downstream	-4.45017	6.80x10-01	4.28x10-05	58350	58345	5	0
15:40383198:G:T	KNSTRN,DISP2	intronic,downstream	-4.37733	2.50x10-01	1.37x10-04	58354	58338	16	0
15:40367962:G:A	DISP2	missense	-4.30319	4.70x10-01	4.31x10-05	58004	57999	5	0
15:40368955:C:G	DISP2	missense	-4.16151	7.70x10-01	4.28x10-05	58354	58349	5	0
15:40369262:C:T	DISP2	synonymous	-4.10691	7.80x10-01	4.28x10-05	58354	58349	5	0
15:40365612:C:T	DISP2	intronic	-4.02036	2.80x10-01	1.89x10-04	58354	58332	22	0
15:40367795:C:T	DISP2	synonymous	-3.75088	2.80x10-01	1.20x10-04	58229	58215	14	0
15:40363903:G:A	DISP2	missense	-3.69953	5.90x10-01	6.00x10-05	58326	58319	7	0
15:40365215:G:A	DISP2	missense	-3.65403	6.50x10-01	5.14x10-05	58354	58348	6	0
15:40368578:G:C	DISP2	missense	-3.59941	5.90x10-01	6.00x10-05	58340	58333	7	0
15:40367944:G:A	DISP2	missense	-3.50585	3.10x10-01	1.80x10-04	58193	58172	21	0
15:40365214:C:T	DISP2	missense	-3.47972	4.10x10-01	4.28x10-05	58354	58349	5	0
15:40370181:C:A	DISP2	missense	-3.38026	4.90x10-01	2.06x10-04	58352	58328	24	0
15:40367379:C:T	DISP2	missense	-3.24846	4.70x10-01	4.28x10-05	58354	58349	5	0
15:40369269:G:A	DISP2	missense	-3.24571	6.50x10-01	4.28x10-05	58354	58349	5	0
15:40369047:C:T	DISP2	synonymous	-3.23002	4.20x10-01	6.85x10-05	58354	58346	8	0
15:40353297:T:A	DISP2,PHGR1	upstream,intronic	-3.1813	1.70x10-01	2.66x10-04	58354	58323	31	0
15:40358376:G:T	DISP2,PHGR1	missense,downstream	-3.15489	7.60x10-01	5.15x10-05	58292	58286	6	0
15:40382903:A:T	KNSTRN,DISP2	missense,downstream	-3.11141	7.20x10-01	4.28x10-05	58354	58349	5	0
15:40353288:G:A	DISP2,PHGR1	upstream,intronic	-3.08336	6.60x10-02	6.17x10-04	58354	58282	72	0
15:40382926:T:G	KNSTRN,DISP2	missense,downstream	-3.08035	9.90x10-01	1.03x10-04	58354	58342	12	0
15:40367954:C:T	DISP2	synonymous	-3.08003	7.70x10-01	4.30x10-05	58099	58094	5	0
15:40369549:G:A	DISP2	missense	-2.95475	7.30x10-01	1.29x10-04	58347	58332	15	0
15:40382815:T:C	KNSTRN,DISP2	5_prime_UTR,downstream	-2.9251	2.40x10-01	3.08x10-04	58354	58318	36	0
15:40358310:C:T	DISP2,PHGR1	5_prime_UTR,downstream	-2.75541	2.80x10-01	6.07x10-05	57617	57610	7	0
15:40370293:C:T	DISP2	missense	-2.65278	6.30x10-01	1.03x10-04	58349	58337	12	0
15:40369647:A:G	DISP2	missense	-2.5268	6.10x10-01	9.43x10-05	58348	58337	11	0
15:40367862:C:T	DISP2	missense	-2.44054	6.50x10-01	6.88x10-05	58151	58143	8	0
15:40369992:G:A	DISP2	missense	-2.22976	4.90x10-01	1.97x10-04	58354	58331	23	0
15:40363941:G:T	DISP2	missense	-2.14626	8.90x10-01	4.29x10-05	58276	58271	5	0
15:40355989:G:A	DISP2,PHGR1	upstream,intronic	-2.14412	7.10x10-01	6.01x10-05	58275	58268	7	0
15:40369234:A:G	DISP2	missense	-2.03384	7.80x10-01	5.14x10-05	58354	58348	6	0
15:40368592:C:G	DISP2	missense	-2.01549	7.70x10-01	5.14x10-05	58334	58328	6	0
15:40368347:C:T	DISP2	synonymous	-1.95931	9.50x10-01	9.43x10-05	58312	58301	11	0
15:40367446:G:A	DISP2	missense	-1.80469	8.20x10-01	5.14x10-05	58354	58348	6	0
15:40369675:G:A	DISP2	missense	-1.73975	9.40x10-01	8.57x10-05	58351	58341	10	0
15:40368994:G:C	DISP2	missense	-1.73262	8.00x10-01	1.46x10-04	58353	58336	17	0
15:40369209:A:G	DISP2	missense	-1.68075	6.70x10-01	4.28x10-05	58354	58349	5	0
15:40369507:G:T	DISP2	missense	-1.67092	4.90x10-01	9.43x10-05	58353	58342	11	0
15:40364177:C:T	DISP2	intronic	-1.5254	6.20x10-01	9.43x10-05	58354	58343	11	0
15:40383190:G:T	KNSTRN,DISP2	intronic,downstream	-1.5121	8.50x10-01	1.03x10-04	58354	58342	12	0
15:40369071:C:G	DISP2	missense	-1.49886	2.00x10-01	1.68x10-03	58352	58156	196	0
15:40367837:G:C	DISP2	synonymous	-1.41283	9.50x10-01	9.52x10-05	57796	57785	11	0
15:40383084:G:A	KNSTRN,DISP2	intronic,downstream	-1.37592	8.20x10-01	4.30x10-05	58205	58200	5	0
15:40358464:C:T	DISP2,PHGR1	intronic,downstream	-1.34863	9.80x10-01	6.00x10-05	58313	58306	7	0
15:40364585:C:T	DISP2	intronic	-1.33582	1.50x10-01	1.99x10-03	58247	58018	226	3
15:40358521:A:G	DISP2,PHGR1	intronic,downstream	-1.22973	6.50x10-01	4.31x10-05	58004	57999	5	0
15:40370154:G:A	DISP2	missense	-1.09124	8.00x10-01	5.14x10-05	58353	58347	6	0
15:40363925:C:A	DISP2	synonymous	-1.04545	8.80x10-01	2.83x10-04	58297	58264	33	0
15:40369305:G:A	DISP2	missense	-0.915817	7.80x10-01	7.71x10-05	58352	58343	9	0
15:40369591:C:T	DISP2	missense	-0.865073	9.20x10-01	6.00x10-05	58342	58335	7	0
15:40367095:G:A	DISP2	missense	-0.841831	9.80x10-01	4.28x10-05	58354	58349	5	0
15:40367837:G:A	DISP2	synonymous	-0.812629	5.00x10-01	1.28x10-03	57933	57785	148	0
15:40383395:G:A	KNSTRN,DISP2	intronic,downstream	-0.778726	7.80x10-01	9.89x10-05	55605	55594	11	0
15:40367512:C:T	DISP2	missense	-0.771711	5.60x10-02	1.20x10-02	58354	56968	1377	9
15:40367670:G:A	DISP2	missense	-0.769539	5.60x10-01	3.19x10-03	58352	57980	372	0
15:40368667:G:A	DISP2	missense	-0.758187	8.20x10-01	6.86x10-05	58347	58339	8	0
15:40382975:C:A	KNSTRN,DISP2	missense,downstream	-0.750035	6.80x10-01	1.78x10-03	58354	58146	208	0
15:40383310:G:A	KNSTRN,DISP2	missense,downstream	-0.745591	9.30x10-01	5.14x10-05	58352	58346	6	0
15:40369851:C:T	DISP2	missense	-0.727266	7.30x10-01	4.46x10-04	58351	58299	52	0
15:40383021:C:T	KNSTRN,DISP2	synonymous,downstream	-0.688265	9.90x10-01	7.71x10-05	58344	58335	9	0
15:40370015:C:A	DISP2	missense	-0.685528	9.00x10-01	4.28x10-05	58354	58349	5	0
15:40358266:G:A	DISP2,PHGR1	5_prime_UTR,downstream	-0.660472	7.20x10-01	6.18x10-04	54249	54182	67	0
15:40367838:G:C	DISP2	missense	-0.639563	8.60x10-01	3.45x10-04	58037	57997	40	0
15:40370180:C:T	DISP2	synonymous	-0.617102	7.70x10-01	1.11x10-04	58353	58340	13	0
15:40369627:G:A	DISP2	missense	-0.603709	8.80x10-01	1.54x10-04	58348	58330	18	0
DISP2(ENSG00000140323).GENE.M3.5	DISP2	NA	-0.593867	4.30x10-01	5.90x10-03	58354	57668	684	2
DISP2(ENSG00000140323).GENE.M3.1	DISP2	NA	-0.593867	4.30x10-01	5.90x10-03	58354	57668	684	2
DISP2(ENSG00000140323).GENE.M1.5	DISP2	NA	-0.492424	8.00x10-01	4.97x10-04	58354	58296	58	0
DISP2(ENSG00000140323).GENE.M1.1	DISP2	NA	-0.492424	8.00x10-01	4.97x10-04	58354	58296	58	0
15:40368766:A:G	DISP2	missense	-0.346061	8.20x10-01	1.29x10-04	58354	58339	15	0
15:40369651:C:T	DISP2	missense	-0.26341	9.70x10-01	1.54x10-04	58348	58330	18	0
15:40358260:G:A	DISP2,PHGR1	5_prime_UTR,downstream	-0.16805	9.20x10-01	6.01x10-04	53285	53221	64	0
15:40365731:C:T	DISP2	splice_region	-0.158479	9.80x10-01	4.28x10-05	58344	58339	5	0
15:40364523:C:T	DISP2	synonymous	-0.125294	6.30x10-01	7.87x10-03	58351	57437	910	4
15:40365768:G:T	DISP2	intronic	-0.095704	9.40x10-01	4.33x10-05	57731	57726	5	0
15:40358275:G:A	DISP2,PHGR1	5_prime_UTR,downstream	-0.087579	7.40x10-01	6.28x10-05	55773	55766	7	0
15:40364566:C:T	DISP2	intronic	-0.055747	7.30x10-01	1.46x10-04	58342	58325	17	0
15:40369031:G:A	DISP2	synonymous	-0.040515	8.70x10-01	6.85x10-05	58354	58346	8	0
15:40383242:G:T	KNSTRN,DISP2	missense,downstream	-0.029537	8.10x10-01	1.23x10-01	58349	44850	12616	883
15:40382954:C:A	KNSTRN,DISP2	missense,downstream	-0.02817	7.70x10-01	1.24x10-01	58354	44779	12683	892
15:40383292:C:T	KNSTRN,DISP2	missense,downstream	-0.024738	7.20x10-01	1.22x10-01	58299	44958	12465	876
15:40382807:C:G	KNSTRN,DISP2	5_prime_UTR,downstream	-0.01859	9.20x10-01	6.85x10-05	58354	58346	8	0
15:40368365:G:A	DISP2	synonymous	-0.014278	2.60x10-01	2.06x10-01	58114	36747	18810	2557
15:40370143:T:C	DISP2	missense	0.007226	8.00x10-01	6.00x10-05	58353	58346	7	0
15:40367967:G:A	DISP2	missense	0.031697	9.60x10-01	6.92x10-05	57834	57826	8	0
15:40383181:G:C	KNSTRN,DISP2	intronic,downstream	0.033654	7.00x10-01	2.53x10-02	58320	55409	2866	45
15:40363644:C:G	DISP2	missense	0.040108	6.80x10-01	6.51x10-01	58271	7204	26260	24807
15:40363779:C:T	DISP2	missense	0.054379	6.70x10-01	1.05x10-03	58354	58232	121	1
15:40367856:G:A	DISP2	missense	0.059808	9.10x10-01	1.03x10-04	58112	58100	12	0
15:40363846:G:A	DISP2	missense	0.074567	1.00x100	4.22x10-02	58348	53532	4702	114
15:40370280:C:T	DISP2	missense	0.078683	8.90x10-01	3.00x10-04	58349	58314	35	0
15:40367275:G:A	DISP2	missense	0.084575	8.20x10-01	7.72x10-02	58354	49737	8229	388
15:40363672:G:C	DISP2	missense	0.085415	1.10x10-01	4.38x10-01	58351	18558	28445	11348
15:40368812:G:T	DISP2	synonymous	0.088643	6.20x10-01	5.04x10-02	58354	52629	5567	158
15:40368314:G:A	DISP2	synonymous	0.099715	2.50x10-01	1.53x10-01	57945	41568	14983	1394
15:40364875:T:C	DISP2	missense	0.117113	8.90x10-01	5.14x10-05	58354	58348	6	0
15:40369089:G:A	DISP2	missense	0.121172	5.60x10-01	4.46x10-04	58352	58300	52	0
15:40367842:G:A	DISP2	missense	0.183238	9.80x10-01	4.40x10-05	56857	56852	5	0
15:40370300:G:A	DISP2	synonymous	0.190729	2.20x10-01	7.73x10-02	57771	49280	8053	438
15:40370141:G:A	DISP2	synonymous	0.191484	9.40x10-01	1.11x10-04	58354	58341	13	0
15:40358495:C:A	DISP2,PHGR1	intronic,downstream	0.211958	6.90x10-01	6.01x10-05	58201	58194	7	0
15:40370105:C:A	DISP2	synonymous	0.247276	1.00x100	1.46x10-04	58354	58337	17	0
15:40363612:C:T	DISP2	intronic	0.265244	8.90x10-01	1.03x10-04	58350	58338	12	0
15:40383128:A:G	KNSTRN,DISP2	intronic,downstream	0.333822	1.20x10-02	9.43x10-02	55962	46029	9313	620
15:40367236:A:T	DISP2	missense	0.408148	6.40x10-01	5.94x10-03	58352	57659	693	0
15:40369178:C:T	DISP2	synonymous	0.408662	9.10x10-01	5.14x10-05	58354	58348	6	0
15:40383162:C:A	KNSTRN,DISP2	intronic,downstream	0.416469	8.30x10-01	7.71x10-05	58350	58341	9	0
15:40367569:T:C	DISP2	missense	0.534794	8.30x10-01	4.11x10-04	58354	58307	46	1
15:40363860:T:C	DISP2	missense	0.592105	7.80x10-01	5.14x10-05	58349	58343	6	0
15:40363968:C:G	DISP2	intronic	0.602698	9.70x10-01	1.12x10-04	58133	58120	13	0
15:40364961:G:T	DISP2	splice_region	0.608564	7.60x10-01	8.57x10-05	58354	58344	10	0
15:40367735:C:T	DISP2	synonymous	0.619842	9.50x10-01	4.28x10-05	58352	58347	5	0
15:40367963:C:T	DISP2	synonymous	0.630256	8.60x10-01	8.62x10-05	57978	57968	10	0
15:40358346:A:G	DISP2,PHGR1	missense,downstream	0.654193	6.60x10-01	4.30x10-04	58125	58075	50	0
15:40367842:G:T	DISP2	missense	0.700299	4.10x10-01	6.51x10-03	57590	56852	726	12
15:40358315:C:A	DISP2,PHGR1	5_prime_UTR,downstream	0.792872	9.90x10-01	6.92x10-05	57765	57757	8	0
15:40365624:G:A	DISP2	splice_region	0.799173	8.30x10-02	1.49x10-02	58338	56613	1707	18
15:40370174:C:T	DISP2	synonymous	0.8065	9.70x10-01	1.03x10-04	58353	58341	12	0
15:40364826:T:A	DISP2	intronic	0.862709	9.90x10-01	2.14x10-04	58354	58329	25	0
15:40369874:G:C	DISP2	synonymous	0.913639	8.30x10-01	6.00x10-05	58354	58347	7	0
15:40364334:C:G	DISP2	intronic	1.09905	7.80x10-01	1.20x10-04	58353	58339	14	0
15:40364800:C:T	DISP2	intronic	1.11907	9.90x10-01	1.29x10-04	58354	58339	15	0
15:40364376:G:A	DISP2	intronic	1.15824	5.30x10-01	1.54x10-04	58346	58328	18	0
15:40369581:G:A	DISP2	missense	1.21804	8.10x10-01	4.29x10-05	58335	58330	5	0
15:40364322:G:A	DISP2	intronic	1.22181	9.70x10-01	9.43x10-05	58354	58343	11	0
15:40365709:G:A	DISP2	missense	1.32817	8.30x10-01	1.29x10-04	58353	58338	15	0
15:40368203:C:T	DISP2	synonymous	1.34142	8.80x10-01	1.03x10-04	58348	58336	12	0
15:40364149:C:A	DISP2	intronic	1.36354	6.60x10-01	2.23x10-04	58353	58327	26	0
15:40364156:C:T	DISP2	intronic	1.46945	2.60x10-01	8.91x10-04	58354	58250	104	0
15:40368220:G:T	DISP2	missense	1.73188	7.60x10-01	4.28x10-05	58349	58344	5	0
15:40358444:G:C	DISP2,PHGR1	splice_region,downstream	1.77773	8.80x10-01	6.86x10-05	58347	58339	8	0
15:40367955:G:A	DISP2	missense	1.81914	5.40x10-01	1.55x10-04	58105	58087	18	0
15:40370346:G:A	DISP2	3_prime_UTR	1.83949	9.20x10-01	6.91x10-05	57894	57886	8	0
15:40368294:C:T	DISP2	missense	1.85193	5.00x10-01	1.29x10-04	58244	58229	15	0
15:40367809:G:A	DISP2	stop_gained	1.86617	9.40x10-01	4.30x10-05	58173	58168	5	0
15:40358463:T:G	DISP2,PHGR1	intronic,downstream	1.91778	9.50x10-01	7.72x10-05	58277	58268	9	0
15:40370323:G:A	DISP2	3_prime_UTR	1.92263	7.00x10-01	6.87x10-05	58236	58228	8	0
15:40358451:C:G	DISP2,PHGR1	intronic,downstream	1.96377	1.30x10-01	2.15x10-03	58350	58099	251	0
15:40368311:G:A	DISP2	synonymous	2.10828	5.30x10-01	2.15x10-04	58200	58175	25	0
15:40358281:G:A	DISP2,PHGR1	5_prime_UTR,downstream	2.16752	5.00x10-01	2.92x10-04	56437	56405	31	1
15:40370140:C:G	DISP2	missense	2.17213	9.10x10-01	4.28x10-05	58353	58348	5	0
15:40365667:C:T	DISP2	missense	2.18513	6.30x10-01	6.85x10-05	58354	58346	8	0
15:40383043:G:A	KNSTRN,DISP2	missense,downstream	2.18648	8.70x10-01	1.37x10-04	58336	58320	16	0
15:40367045:G:A	DISP2	intronic	2.20244	7.90x10-01	1.03x10-04	58292	58280	12	0
15:40370218:C:T	DISP2	missense	2.25619	6.40x10-01	1.29x10-04	58338	58323	15	0
15:40368689:C:T	DISP2	synonymous	2.3476	4.90x10-01	2.31x10-04	58348	58321	27	0
15:40358500:G:A	DISP2,PHGR1	intronic,downstream	2.36605	4.80x10-01	6.01x10-05	58233	58226	7	0
15:40383033:G:A	KNSTRN,DISP2	synonymous,downstream	2.3785	7.80x10-01	6.00x10-05	58342	58335	7	0
15:40364174:G:A	DISP2	intronic	2.47879	7.30x10-01	1.11x10-04	58354	58341	13	0
15:40358431:C:T	DISP2,PHGR1	missense,downstream	2.50387	7.70x10-01	4.28x10-05	58351	58346	5	0
15:40365756:G:T	DISP2	intronic	2.50507	8.80x10-01	1.03x10-04	58171	58159	12	0
15:40369193:C:T	DISP2	synonymous	2.53848	4.70x10-01	4.28x10-05	58354	58349	5	0
15:40369110:G:A	DISP2	missense	2.55784	3.90x10-01	3.26x10-04	58354	58316	38	0
15:40369289:C:G	DISP2	synonymous	2.57291	6.30x10-01	6.00x10-05	58350	58343	7	0
15:40369634:C:T	DISP2	synonymous	2.61807	7.90x10-01	6.00x10-05	58351	58344	7	0
15:40368284:C:T	DISP2	synonymous	2.70543	4.30x10-01	1.46x10-04	58298	58281	17	0
15:40365104:C:T	DISP2	intronic	2.76023	8.50x10-01	4.28x10-05	58354	58349	5	0
15:40370243:G:T	DISP2	synonymous	2.76179	8.30x10-01	5.14x10-05	58343	58337	6	0
15:40368606:T:A	DISP2	missense	2.79676	7.30x10-01	1.54x10-04	58345	58327	18	0
15:40369099:T:C	DISP2	missense	2.87678	7.50x10-01	1.11x10-04	58354	58341	13	0
15:40368592:C:T	DISP2	missense	2.87937	7.40x10-01	9.43x10-05	58339	58328	11	0
15:40369674:C:T	DISP2	missense	2.90608	3.80x10-01	1.89x10-04	58351	58329	22	0
15:40368817:C:T	DISP2	missense	2.97628	5.10x10-01	1.11x10-04	58354	58341	13	0
15:40358470:C:G	DISP2,PHGR1	intronic,downstream	3.08802	7.10x10-01	1.46x10-04	58305	58288	17	0
15:40370285:G:A	DISP2	synonymous	3.15767	3.90x10-01	1.03x10-04	58348	58336	12	0
15:40364458:C:T	DISP2	synonymous	3.18341	4.60x10-01	1.03x10-04	58354	58342	12	0
15:40365563:C:T	DISP2	intronic	3.39116	5.80x10-01	8.57x10-05	58332	58322	10	0
15:40369060:C:T	DISP2	missense	3.45551	2.30x10-01	1.46x10-04	58354	58337	17	0
15:40382986:G:A	KNSTRN,DISP2	missense,downstream	3.58036	8.60x10-01	8.57x10-05	58354	58344	10	0
15:40358461:G:C	DISP2,PHGR1	intronic,downstream	3.61908	4.40x10-01	8.57x10-05	58312	58302	10	0
15:40365345:C:A	DISP2	intronic	3.71051	5.90x10-01	5.14x10-05	58340	58334	6	0
15:40356376:A:T	DISP2,PHGR1	upstream,3_prime_UTR	3.72389	7.50x10-01	6.85x10-05	58354	58346	8	0
15:40363804:A:C	DISP2	missense	3.77418	6.20x10-01	4.28x10-05	58354	58349	5	0
15:40383032:G:A	KNSTRN,DISP2	missense,downstream	3.79397	7.10x10-01	4.28x10-05	58349	58344	5	0
15:40382790:T:C	KNSTRN,DISP2	5_prime_UTR,downstream	3.82663	5.80x10-01	9.43x10-05	58354	58343	11	0
15:40370265:C:A	DISP2	missense	3.88969	5.80x10-01	6.86x10-05	58349	58341	8	0
15:40370195:G:C	DISP2	missense	3.9307	9.00x10-01	4.28x10-05	58351	58346	5	0
15:40364160:C:T	DISP2	intronic	3.94082	9.30x10-01	3.43x10-05	58354	58350	4	0
15:40369442:C:T	DISP2	synonymous	3.97731	3.30x10-01	7.71x10-05	58354	58345	9	0
15:40364005:G:T	DISP2	intronic	3.99318	4.80x10-01	5.25x10-05	57100	57094	6	0
15:40365588:G:A	DISP2	intronic	3.99457	3.80x10-01	9.43x10-05	58350	58339	11	0
15:40368390:G:C	DISP2	missense	4.02055	3.50x10-01	5.14x10-05	58344	58338	6	0
15:40365339:C:A	DISP2	intronic	4.02476	8.30x10-01	3.43x10-05	58348	58344	4	0
15:40356053:G:A	DISP2,PHGR1	upstream,intronic	4.11858	3.30x10-01	4.29x10-05	58343	58338	5	0
15:40365692:C:T	DISP2	synonymous	4.21526	2.30x10-01	2.14x10-04	58353	58328	25	0
15:40369711:A:G	DISP2	missense	4.31808	4.30x10-01	6.00x10-05	58346	58339	7	0
15:40370078:C:T	DISP2	synonymous	4.31865	5.40x10-01	4.28x10-05	58354	58349	5	0
15:40356053:G:C	DISP2,PHGR1	upstream,intronic	4.45581	5.00x10-01	8.57x10-05	58348	58338	10	0
15:40369865:C:T	DISP2	synonymous	4.61564	5.90x10-01	5.14x10-05	58354	58348	6	0
15:40370297:C:T	DISP2	synonymous	4.65114	4.90x10-01	6.86x10-05	58348	58340	8	0
15:40358305:C:T	DISP2,PHGR1	5_prime_UTR,downstream	4.70686	5.60x10-01	4.35x10-05	57502	57497	5	0
15:40363905:G:A	DISP2	missense	4.73748	4.70x10-01	6.86x10-05	58326	58318	8	0
15:40370014:G:T	DISP2	missense	4.80903	3.10x10-01	6.85x10-05	58353	58345	8	0
15:40369535:G:T	DISP2	synonymous	4.89649	3.40x10-01	1.29x10-04	58350	58335	15	0
15:40369554:C:T	DISP2	stop_gained	4.90563	5.50x10-01	6.00x10-05	58345	58338	7	0
15:40367293:G:A	DISP2	missense	5.02946	4.20x10-01	5.14x10-05	58354	58348	6	0
15:40367912:G:T	DISP2	synonymous	5.08446	8.70x10-02	2.32x10-04	58289	58262	27	0
15:40367872:A:G	DISP2	missense	5.18269	4.20x10-01	5.15x10-05	58218	58212	6	0
15:40364466:G:A	DISP2	synonymous	5.27823	6.50x10-01	7.71x10-05	58354	58345	9	0
15:40363904:C:T	DISP2	synonymous	5.43146	3.90x10-01	4.29x10-05	58330	58325	5	0
15:40364398:G:A	DISP2	intronic	5.53163	6.60x10-02	1.54x10-04	58349	58332	16	1
15:40370353:C:A	DISP2	3_prime_UTR	5.60933	2.60x10-01	8.62x10-05	57777	57767	10	0
15:40356065:T:A	DISP2,PHGR1	upstream,splice_region	5.85805	4.80x10-01	4.28x10-05	58354	58349	5	0
15:40368464:C:T	DISP2	synonymous	5.87259	4.70x10-01	5.14x10-05	58353	58347	6	0
15:40368698:G:A	DISP2	synonymous	5.92145	5.00x10-01	5.14x10-05	58349	58343	6	0
15:40367767:G:A	DISP2	missense	6.04681	2.80x10-01	6.86x10-05	58335	58327	8	0
15:40363926:G:A	DISP2	missense	6.05085	8.90x10-02	1.46x10-04	58308	58291	17	0
15:40363902:C:T	DISP2	missense	6.06634	3.30x10-01	6.00x10-05	58322	58315	7	0
15:40369652:A:G	DISP2	synonymous	6.30019	2.70x10-01	7.71x10-05	58348	58339	9	0
15:40364344:C:A	DISP2	intronic	6.38765	3.30x10-01	5.14x10-05	58352	58346	6	0
15:40370049:G:A	DISP2	missense	6.58217	2.70x10-01	6.00x10-05	58354	58347	7	0
15:40365677:A:G	DISP2	synonymous	6.84654	3.20x10-01	4.28x10-05	58354	58349	5	0
15:40364575:C:T	DISP2	intronic	7.29486	1.70x10-01	6.86x10-05	58314	58306	8	0
15:40364749:C:T	DISP2	intronic	7.34622	5.60x10-02	1.46x10-04	58354	58337	17	0
15:40369658:C:T	DISP2	synonymous	7.66172	2.00x10-01	4.28x10-05	58349	58344	5	0
15:40358447:C:T	DISP2,PHGR1	splice_region,downstream	7.71995	2.30x10-01	6.86x10-05	58351	58343	8	0
15:40367529:G:A	DISP2	missense	7.77091	2.00x10-01	4.28x10-05	58354	58349	5	0
15:40369613:C:A	DISP2	synonymous	8.01118	2.60x10-02	2.06x10-04	58337	58313	24	0
15:40368623:C:G	DISP2	missense	8.06262	5.80x10-01	5.14x10-05	58350	58344	6	0
15:40383025:C:A	KNSTRN,DISP2	missense,downstream	8.2626	1.80x10-01	6.86x10-05	58346	58338	8	0
15:40369963:C:T	DISP2	missense	8.30821	1.10x10-01	6.00x10-05	58353	58346	7	0
15:40363865:C:T	DISP2	synonymous	8.4501	2.10x10-01	6.00x10-05	58349	58342	7	0
15:40369282:G:A	DISP2	missense	9.03764	7.60x10-02	8.57x10-05	58353	58344	8	1
15:40368157:C:T	DISP2	missense	9.05252	1.70x10-01	5.15x10-05	58211	58205	6	0
15:40369624:G:A	DISP2	missense	9.29547	3.50x10-02	9.43x10-05	58348	58337	11	0
15:40367267:G:C	DISP2	synonymous	9.41492	2.00x10-01	6.85x10-05	58354	58346	8	0
15:40367843:G:A	DISP2	synonymous	9.73891	2.30x10-01	4.31x10-05	58040	58035	5	0
15:40364568:G:A	DISP2	intronic	9.9773	1.80x10-01	6.86x10-05	58329	58321	8	0
15:40368518:G:A	DISP2	synonymous	10.2235	6.00x10-02	7.71x10-05	58339	58330	9	0
15:40356052:T:G	DISP2,PHGR1	upstream,intronic	10.4201	2.50x10-01	4.28x10-05	58353	58348	5	0
15:40367841:G:T	DISP2	missense	10.5039	1.10x10-01	5.17x10-05	58062	58056	6	0
15:40367930:C:T	DISP2	synonymous	10.5586	1.00x10-01	5.15x10-05	58266	58260	6	0
15:40369729:G:A	DISP2	missense	10.9483	2.80x10-01	4.28x10-05	58349	58344	5	0
15:40369288:C:T	DISP2	missense	10.9664	1.20x10-01	6.00x10-05	58350	58343	7	0
15:40370122:G:A	DISP2	missense	11.0219	1.00x10-01	7.71x10-05	58352	58343	9	0
15:40369728:C:T	DISP2	missense	11.1115	3.90x10-02	8.57x10-05	58348	58338	10	0
15:40367917:C:T	DISP2	missense	11.1843	2.20x10-02	7.72x10-05	58285	58276	9	0
15:40358512:A:G	DISP2,PHGR1	intronic,downstream	12.2544	1.70x10-01	4.30x10-05	58177	58172	5	0
15:40383183:G:A	KNSTRN,DISP2	intronic,downstream	12.4345	3.70x10-02	4.28x10-05	58353	58348	5	0
15:40369979:G:T	DISP2	synonymous	12.7366	2.40x10-02	6.85x10-05	58353	58345	8	0
15:40370322:G:A	DISP2	3_prime_UTR	14.6321	2.30x10-01	3.43x10-05	58255	58251	4	0
MAF = Minor Allele Frequency
M1 = pLOF variants only (M1.1 = MAF < 1%; M1.5 = MAF < 5%)
M3 = pLOF and predicted deleterious variants by 5 algorithms (M3.1 = MAF < 1%; M3.5 = MAF < 5%)

### Sheet: ZYG11A
Table 3: DISP2 and ZYG11A variants and Burden test results in GHS60K Age-ExWAS
SNP	Gene	Function	Beta (years)	p-value	MAF	Total Subjects	Ref/Ref	Ref/Alt	Alt/Alt
1:52867810:T:A	ZYG11A	intronic	-13.7919	3.50x10-08	4.37x10-04	58347	58296	51	0
1:52897556:C:A	ECHDC2,ZYG11A	intronic,downstream	-12.7936	5.40x10-02	6.85x10-05	58354	58346	8	0
1:52854603:C:T	ZYG11A	stop_gained	-12.3728	2.10x10-02	1.03x10-04	58354	58342	12	0
1:52897564:C:T	ECHDC2,ZYG11A	intronic,downstream	-11.3923	1.50x10-01	5.14x10-05	58354	58348	6	0
1:52842905:G:C	ZYG11A	missense	-10.7683	1.20x10-02	1.20x10-04	58351	58337	14	0
1:52857629:T:C	ZYG11A	synonymous	-10.0158	2.00x10-02	8.57x10-05	58353	58343	10	0
1:52857024:A:G	ZYG11A	missense	-10.0006	1.80x10-01	6.00x10-05	58354	58347	7	0
1:52887070:T:C	ZYG11A	intronic	-9.45508	5.80x10-02	1.20x10-04	58354	58340	14	0
1:52857640:A:T	ZYG11A	missense	-8.84017	2.80x10-01	3.43x10-05	58354	58350	4	0
1:52867610:T:G	ZYG11A	missense	-8.70482	2.80x10-01	5.14x10-05	58353	58347	6	0
1:52897375:A:G	ECHDC2,ZYG11A	intronic,downstream	-8.5054	1.40x10-01	5.14x10-05	58354	58348	6	0
1:52897579:T:C	ECHDC2,ZYG11A	intronic,downstream	-7.92033	3.70x10-01	6.85x10-05	58354	58346	8	0
1:52866534:A:G	ZYG11A	missense	-7.74659	2.70x10-01	6.85x10-05	58354	58346	8	0
1:52885755:G:A	ZYG11A	intronic	-7.01817	2.50x10-01	6.00x10-05	58354	58347	7	0
1:52867458:T:C	ZYG11A	intronic	-6.89305	2.30x10-01	4.29x10-05	58312	58308	3	1
1:52887092:C:T	ZYG11A	intronic	-6.87027	2.00x10-01	8.57x10-05	58353	58343	10	0
1:52843008:C:T	ZYG11A	intronic	-6.14655	1.80x10-01	1.46x10-04	58326	58309	17	0
1:52857687:G:T	ZYG11A	missense	-5.73488	2.50x10-01	9.43x10-05	58354	58343	11	0
1:52857170:C:T	ZYG11A	synonymous	-5.72524	2.60x10-01	5.14x10-05	58354	58348	6	0
1:52892868:G:A	ECHDC2,ZYG11A	downstream,missense	-5.23839	3.80x10-01	4.28x10-05	58354	58349	5	0
1:52877619:C:G	ZYG11A	intronic	-5.15239	1.90x10-01	1.20x10-04	58340	58326	14	0
1:52867520:A:T	ZYG11A	intronic	-4.99453	2.20x10-01	4.28x10-05	58353	58348	5	0
1:52885925:T:C	ZYG11A	intronic	-4.76286	2.60x10-01	9.43x10-05	58353	58342	11	0
1:52881598:A:T	ZYG11A	missense	-4.75101	6.70x10-02	3.68x10-04	58354	58311	43	0
1:52885872:A:G	ZYG11A	missense	-4.59381	2.60x10-01	2.48x10-04	58354	58325	29	0
1:52860752:A:T	ZYG11A	missense	-4.38087	1.60x10-01	1.89x10-04	58354	58332	22	0
1:52843009:G:C	ZYG11A	intronic	-4.16108	7.10x10-01	5.14x10-05	58325	58319	6	0
1:52899212:C:T	ECHDC2,ZYG11A	missense,downstream	-4.10931	4.80x10-01	4.28x10-05	58354	58349	5	0
1:52857181:G:T	ZYG11A	missense	-3.68272	1.90x10-01	1.71x10-04	58354	58334	20	0
1:52854696:C:T	ZYG11A	intronic	-3.53129	2.40x10-01	1.80x10-04	58353	58332	21	0
1:52881708:C:G	ZYG11A	intronic	-3.16653	4.40x10-01	2.57x10-04	58353	58323	30	0
1:52843061:G:T	ZYG11A	intronic	-3.15387	8.60x10-01	1.38x10-04	58152	58136	16	0
1:52854719:C:G	ZYG11A	intronic	-2.76443	6.30x10-01	4.29x10-05	58323	58318	5	0
1:52857112:G:A	ZYG11A	missense	-2.55124	2.60x10-01	2.14x10-04	58354	58329	25	0
1:52842903:C:T	ZYG11A	missense	-2.50068	3.10x10-01	1.80x10-04	58351	58330	21	0
1:52892732:A:T	ECHDC2,ZYG11A	downstream,intronic	-2.34446	5.80x10-01	1.97x10-04	58354	58331	23	0
1:52866437:A:G	ZYG11A	intronic	-2.25272	5.50x10-01	8.58x10-05	58278	58268	10	0
1:52857426:C:T	ZYG11A	stop_gained	-2.20197	8.00x10-01	4.28x10-05	58354	58349	5	0
1:52885975:C:T	ZYG11A	intronic	-2.00649	8.70x10-01	4.29x10-05	58309	58304	5	0
1:52860959:A:G	ZYG11A	intronic	-1.84902	1.40x10-01	1.01x10-03	58331	58213	118	0
1:52899196:A:G	ECHDC2,ZYG11A	missense,downstream	-1.80966	7.50x10-01	4.28x10-05	58354	58349	5	0
1:52877887:A:G	ZYG11A	intronic	-1.78041	7.50x10-01	1.54x10-04	58354	58336	18	0
1:52899178:G:C	ECHDC2,ZYG11A	missense,downstream	-1.72136	9.30x10-01	3.43x10-05	58353	58349	4	0
1:52881701:G:T	ZYG11A	intronic	-1.6903	6.80x10-01	1.54x10-04	58354	58336	18	0
1:52864222:C:T	ZYG11A	intronic	-1.20536	8.50x10-01	3.26x10-04	58353	58315	38	0
1:52860971:C:G	ZYG11A	intronic	-1.17337	8.90x10-01	1.54x10-04	58278	58261	16	1
1:52842935:G:T	ZYG11A	missense	-1.10614	5.50x10-01	5.14x10-05	58351	58345	6	0
1:52896445:A:G	ECHDC2,ZYG11A	3_prime_UTR,downstream	-1.07196	7.90x10-01	2.06x10-04	58354	58330	24	0
1:52863928:A:G	ZYG11A	intronic	-0.932791	8.00x10-01	4.20x10-04	58353	58304	49	0
1:52864036:C:T	ZYG11A	missense	-0.849166	8.20x10-01	6.00x10-05	58353	58346	7	0
1:52843016:C:G	ZYG11A	intronic	-0.821949	8.00x10-01	4.29x10-05	58300	58295	5	0
1:52857194:T:C	ZYG11A	synonymous	-0.743545	9.90x10-01	2.48x10-04	58354	58325	29	0
1:52857193:A:G	ZYG11A	missense	-0.740501	5.90x10-01	1.80x10-04	58354	58333	21	0
ZYG11A(ENSG00000203995).GENE.M1.1	ZYG11A	NA	-0.736832	2.10x10-01	7.15x10-03	58354	57526	822	6
ZYG11A(ENSG00000203995).GENE.M1.5	ZYG11A	NA	-0.736832	2.10x10-01	7.15x10-03	58354	57526	822	6
1:52896492:T:G	ECHDC2,ZYG11A	3_prime_UTR,downstream	-0.670526	9.00x10-01	4.03x10-04	58354	58307	47	0
1:52881538:A:G	ZYG11A	missense	-0.589194	6.70x10-01	2.44x10-03	58354	58069	285	0
1:52860749:A:G	ZYG11A	start_lost	-0.561662	3.80x10-01	6.54x10-03	58354	57597	751	6
1:52885972:G:T	ZYG11A	intronic	-0.52481	4.00x10-01	6.01x10-03	58252	57558	688	6
1:52896566:A:G	ECHDC2,ZYG11A	missense,downstream	-0.47088	9.10x10-01	4.28x10-05	58354	58349	5	0
1:52864236:C:T	ZYG11A	intronic	-0.456744	4.80x10-01	6.48x10-03	58346	57596	744	6
1:52863893:A:C	ZYG11A	intronic	-0.322359	8.90x10-01	5.06x10-04	58339	58280	59	0
1:52881427:C:A	ZYG11A	intronic	-0.263607	8.00x10-01	6.85x10-05	58354	58347	6	1
ZYG11A(ENSG00000203995).GENE.M3.1	ZYG11A	NA	-0.232801	5.40x10-01	1.29x10-02	58354	56851	1497	6
ZYG11A(ENSG00000203995).GENE.M3.5	ZYG11A	NA	-0.232801	5.40x10-01	1.29x10-02	58354	56851	1497	6
1:52854599:C:T	ZYG11A	synonymous	-0.129227	9.80x10-01	1.20x10-04	58354	58340	14	0
1:52842993:C:G	ZYG11A	intronic	-0.096034	8.00x10-02	5.62x10-01	58319	11155	28767	18397
1:52854602:G:T	ZYG11A	missense	-0.048668	2.40x10-01	6.47x10-01	58353	7278	26667	24408
1:52899304:A:G	ECHDC2,ZYG11A	intronic,downstream	-0.040989	2.90x10-01	6.37x10-01	58347	7719	26949	23679
1:52857186:T:C	ZYG11A	missense	-0.005874	7.50x10-01	8.57x10-05	58354	58344	10	0
1:52881456:C:A	ZYG11A	intronic	0.075793	9.60x10-01	5.14x10-05	58354	58348	6	0
1:52897481:C:T	ECHDC2,ZYG11A	missense,downstream	0.085514	9.80x10-01	7.71x10-05	58354	58345	9	0
1:52867703:T:C	ZYG11A	intronic	0.37766	7.10x10-01	5.25x10-03	58353	57740	613	0
1:52867720:C:T	ZYG11A	splice_region	0.396034	1.30x10-01	2.67x10-02	58353	55273	3039	41
1:52857784:G:T	ZYG11A	intronic	0.402297	9.70x10-01	4.28x10-05	58353	58348	5	0
1:52867658:C:A	ZYG11A	intronic	0.4028	1.30x10-01	2.58x10-02	58353	55378	2936	39
1:52860745:C:T	ZYG11A	synonymous	0.466604	9.80x10-01	7.45x10-04	58354	58267	87	0
1:52881500:T:G	ZYG11A	synonymous	0.573721	5.70x10-01	1.78x10-03	58354	58146	208	0
1:52860842:A:G	ZYG11A	missense	0.579777	7.80x10-01	6.85x10-05	58354	58346	8	0
1:52856910:A:G	ZYG11A	intronic	0.682509	9.70x10-01	6.00x10-05	58353	58346	7	0
1:52892917:T:C	ECHDC2,ZYG11A	downstream,missense	0.772962	9.90x10-01	7.71x10-05	58354	58345	9	0
1:52897392:G:A	ECHDC2,ZYG11A	intronic,downstream	0.926241	9.70x10-01	2.48x10-04	58354	58325	29	0
1:52885993:C:T	ZYG11A	intronic	1.00391	9.80x10-01	6.02x10-05	58171	58164	7	0
1:52881631:G:T	ZYG11A	missense	1.02428	7.20x10-01	5.23x10-04	58354	58293	61	0
1:52860776:C:T	ZYG11A	stop_gained	1.06799	9.50x10-01	1.20x10-04	58354	58340	14	0
1:52867772:G:T	ZYG11A	missense	1.07469	7.20x10-01	1.11x10-04	58353	58340	13	0
1:52885938:T:G	ZYG11A	intronic	1.07887	6.40x10-01	1.37x10-04	58353	58337	16	0
1:52896545:C:T	ECHDC2,ZYG11A	missense,downstream	1.1629	6.90x10-01	9.43x10-05	58354	58343	11	0
1:52892918:G:A	ECHDC2,ZYG11A	downstream,missense	1.16981	5.00x10-01	6.34x10-04	58354	58280	74	0
1:52857361:T:C	ZYG11A	missense	1.28286	1.20x10-01	3.80x10-03	58354	57911	443	0
1:52899128:G:A	ECHDC2,ZYG11A	intronic,downstream	1.29236	5.80x10-01	3.60x10-04	58353	58311	42	0
1:52892779:C:T	ECHDC2,ZYG11A	downstream,splice_region	1.29483	9.10x10-01	1.46x10-04	58354	58337	17	0
1:52877927:C:T	ZYG11A	splice_region	1.45435	4.60x10-01	1.54x10-04	58353	58335	18	0
1:52897570:A:G	ECHDC2,ZYG11A	intronic,downstream	1.48622	3.10x10-01	8.65x10-04	58354	58253	101	0
1:52885850:T:C	ZYG11A	synonymous	1.5051	1.30x10-01	5.45x10-03	58354	57721	630	3
1:52863909:A:G	ZYG11A	intronic	1.53135	7.30x10-01	1.20x10-04	58351	58337	14	0
1:52887029:A:G	ZYG11A	missense	1.73463	9.10x10-01	7.71x10-05	58354	58345	9	0
1:52885972:G:A	ZYG11A	intronic	1.84137	7.00x10-01	1.65x10-04	57577	57558	19	0
1:52897497:C:T	ECHDC2,ZYG11A	intronic,downstream	1.9827	1.00x100	1.03x10-04	58354	58342	12	0
1:52856944:T:C	ZYG11A	intronic	2.0473	9.70x10-01	6.00x10-05	58354	58347	7	0
1:52857628:A:G	ZYG11A	missense	2.39896	7.80x10-01	1.29x10-04	58354	58339	15	0
1:52881544:T:C	ZYG11A	missense	2.4225	5.90x10-01	5.57x10-04	58354	58289	65	0
1:52842842:C:A	ZYG11A	5_prime_UTR	2.83065	7.90x10-01	6.86x10-05	58349	58341	8	0
1:52867586:A:G	ZYG11A	missense	3.11809	5.80x10-01	1.11x10-04	58353	58340	13	0
1:52881646:G:T	ZYG11A	missense	3.16775	8.10x10-01	6.00x10-05	58340	58333	7	0
1:52866477:A:C	ZYG11A	intronic	3.36152	2.80x10-01	2.06x10-04	58347	58323	24	0
1:52877967:T:C	ZYG11A	splice_region	3.48723	3.20x10-01	1.63x10-04	58349	58330	19	0
1:52881525:C:G	ZYG11A	missense	3.60748	4.70x10-01	1.80x10-04	58354	58333	21	0
1:52842882:C:G	ZYG11A	5_prime_UTR	3.62403	6.50x10-01	4.28x10-05	58354	58349	5	0
1:52881646:G:A	ZYG11A	missense	3.65642	7.30x10-01	1.20x10-04	58347	58333	14	0
1:52843030:G:A	ZYG11A	intronic	3.65982	7.10x10-01	6.01x10-05	58262	58255	7	0
1:52896578:C:T	ECHDC2,ZYG11A	missense,downstream	4.73583	5.20x10-01	1.20x10-04	58354	58340	14	0
1:52864193:G:T	ZYG11A	intronic	5.1006	2.70x10-01	9.43x10-05	58352	58342	9	1
1:52842847:C:G	ZYG11A	5_prime_UTR	5.13056	3.30x10-01	6.00x10-05	58353	58346	7	0
1:52864086:C:A	ZYG11A	missense	5.32147	7.10x10-02	2.06x10-04	58353	58329	24	0
1:52896584:C:T	ECHDC2,ZYG11A	missense,downstream	5.42096	2.80x10-01	4.28x10-05	58354	58349	5	0
1:52842895:C:T	ZYG11A	synonymous	5.57572	6.20x10-01	5.14x10-05	58354	58348	6	0
1:52867850:T:C	ZYG11A	intronic	5.65115	8.90x10-02	2.32x10-04	58124	58097	27	0
1:52877739:T:C	ZYG11A	synonymous	6.71216	2.60x10-01	6.00x10-05	58354	58347	7	0
1:52857292:G:A	ZYG11A	missense	6.87072	3.30x10-01	7.71x10-05	58354	58345	9	0
1:52881695:T:G	ZYG11A	intronic	6.91421	2.60x10-01	6.85x10-05	58354	58346	8	0
1:52857235:C:T	ZYG11A	missense	7.18734	3.80x10-01	5.14x10-05	58354	58348	6	0
1:52877602:G:A	ZYG11A	intronic	8.6713	2.20x10-01	4.29x10-05	58335	58330	5	0
1:52842835:T:G	ZYG11A	5_prime_UTR	8.82876	1.00x10-01	8.57x10-05	58354	58344	10	0
1:52854661:T:C	ZYG11A	intronic	8.85775	1.30x10-01	1.03x10-04	58354	58342	12	0
1:52899229:G:A	ECHDC2,ZYG11A	splice_region,downstream	8.98757	7.90x10-02	8.57x10-05	58353	58343	10	0
1:52899202:C:T	ECHDC2,ZYG11A	missense,downstream	9.18496	6.50x10-02	7.71x10-05	58354	58345	9	0
1:52878029:T:C	ZYG11A	intronic	9.58069	2.80x10-01	6.01x10-05	58205	58198	7	0
1:52877899:C:G	ZYG11A	intronic	10.3153	1.40x10-01	4.28x10-05	58354	58349	5	0
1:52867451:G:T	ZYG11A	intronic	10.481	1.30x10-01	5.15x10-05	58283	58277	6	0
1:52860655:A:C	ZYG11A	intronic	10.5285	1.50x10-01	5.14x10-05	58353	58347	6	0
1:52854365:A:G	ZYG11A	intronic	10.6339	7.50x10-02	7.71x10-05	58353	58344	9	0
1:52857172:T:C	ZYG11A	missense	11.0501	3.30x10-02	6.85x10-05	58354	58346	8	0
1:52877601:C:G	ZYG11A	intronic	12.6495	2.30x10-02	7.71x10-05	58330	58321	9	0
1:52857111:C:T	ZYG11A	missense	13.562	4.00x10-03	1.03x10-04	58354	58342	12	0
1:52887022:A:G	ZYG11A	synonymous	13.5672	1.10x10-01	5.14x10-05	58354	58348	6	0
1:52857849:C:A	ZYG11A	intronic	16.415	1.20x10-02	4.30x10-05	58120	58115	5	0
1:52860789:G:T	ZYG11A	missense	19.2369	2.20x10-03	4.28x10-05	58350	58345	5	0
1:52885971:C:T	ZYG11A	intronic	19.3334	5.90x10-03	6.00x10-05	58317	58310	7	0
MAF = Minor Allele Frequency
M1 = pLOF variants only (M1.1 = MAF < 1%; M1.5 = MAF < 5%)
M3 = pLOF and predicted deleterious variants by 5 algorithms (M3.1 = MAF < 1%; M3.5 = MAF < 5%)
