## Supplementary Table 4 for "Exome-wide association studies in general and long-lived populations identify genetic variants related to human age"

### Sheet: Sheet1
Table 4: Phenome-wide association study (Phe-WAS) analysis of age-related variants
DISP2 (rs183775254)
Phenotype /Trait	Model	Beta[CI]	p-value	MAF	Cohort
ICD10 3D: Benign lipomatous neoplasm	ADD-GLMM	157.3[15.0, 1.65E+03]	2.45x10-05	7.08x10-05	UKB Biobank
Non-cancer illness code, self-reported - Fracture patella knee	ADD-GLMM	114.8[11.5, 1.15E+03]	5.40x10-05	8.07x10-05	UKB Biobank
Malignant neoplasm of prostate-Parental history of prostate cancer father	ADD-GLMM	5.85[2.38, 14.4]	1.26x10-04	8.13x10-05	UKB Biobank
Aspartate Aminotransferase outpatient maximum lifetime value	ADD-LR	-0.578[-0.914, -0.242]	7.53x10-04	3.80x10-04	Geisinger
Non-cancer illness code, self-reported anxiety panic attacks	ADD-GLMM	11.9[2.77, 51.3]	8.72x10-04	8.07x10-05	UKB Biobank
ZYG11A (rs74227999)
Phenotype /Trait	Model	Beta[CI]	p-value	MAF	Cohort
ICD10 4D: Chronic venous hypertension (idiopathic)	ADD-GLMM	26.2[5.58, 124]	3.61x10-05	3.72x10-04	Geisinger
ICD10 4D: Surgical operation with anastomosis, bypass or graft as the cause	ADD-GLMM	21.4[4.93, 93.3]	4.39x10-05	6.32x10-04	Geisinger
Alanine Aminotransferase outpatient central tendency value	ADD-LMM	0.384[0.174, 0.594]	3.30x10-04	6.69x10-04	Geisinger
Phe10_M359: Systemic involvedment of connective tissue	ADD-GLMM	15.8[3.26, 77.2]	6.22x10-04	3.82x10-04	Geisinger
ICD10 4D: Encounter for other specified postprocedural aftercare	ADD-GLMM	9.52[2.60, 34.9]	6.64x10-04	3.85x10-04	Geisinger
Iron Saturation	ADD-LR	-0.775[-1.23, -0.326]	7.26x10-04	4.95x10-04	Geisinger
Iron outpatient maximum lifetime value	ADD-LR	-0.665[-1.06, -0.273]	8.88x10-04	4.45x10-04	Geisinger
Red Cell Distribution Width outpatient central tendency value	ADD-LMM	-0.366[-0.585, -0.149]	9.70x10-04	6.16x10-04	Geisinger
ADD = Additive Model
LR = Linear Regression
LMM = Linear Mixed Model
GLMM = Generalized Linear Mixed Model
MAF = Minor Allele Frequency
