## Supplementary Table 5 for "Exome-wide association studies in general and long-lived populations identify genetic variants related to human age"

### Sheet: Sheet 1
Table 5: Distribution of disease traits in DISP2 and ZYG11A carriers
	DISP2		ZYG11A
Trait	Non-carriers (%) N = 36	Carriers (%) N = 36	Non-carriers (%) N = 51	Carriers (%) N = 51
Infectious And Parasitic Diseases	6 (16.6)	15 (41.7)	11 (21.5)	27 (52.9)
Neoplasms	6 (16.6)	7 (19.4)	7 (13.7)	18 (35.3)
Diseases Of The Blood And Blood-Forming Organs	2 (5.5)	10 (27.8)	6 (11.7)	18 (35.3)
Endocrine, nutritional and metabolic diseases	26 (72.2)	28 (77.8)	38 (74.5)	41 (80.4)
Mental, Behavioral and Neurodevelopmental disorders	17 (47.2)	22 (61.1)	22 (43.1)	29 (56.8)
Diseases Of The Nervous System And Sense Organs	23 (63.8)	24 (66.7)	25 (49.1)	41 (80.4)
Diseases Of The Circulatory System	11 (30.5)	16 (44.4)	18 (35.2)	31 (60.8)
Diseases Of The Respiratory System	17 (47.2)	25 (69.4)	20 (39.2)	36 (70.6)
Diseases Of The Digestive System	18 (50)	25 (69.4)	31 (60.7)	33 (64.7)
Diseases Of The Skin And Subcutaneous Tissue	8 (22.2)	16 (44.4)	20 (39.2)	32 (62.7)
Diseases Of The Musculoskeletal System And Connective Tissue	13 (36.1)	22 (61.1)	25 (49.1)	38 (74.5)
Diseases Of The Genitourinary System	14 (38.8)	21 (58.3)	27 (52.9)	32 (62.7)
Pregnancy, childbirth and the puerperium	8 (22.2)	11 (30.6)	8 (15.6)	14 (27.4)
Certain Conditions Originating In The Perinatal Period	1 (2.7)	0 (0)	0 (0)	1 (1.9)
Congenital malformations, deformations and chromosomal abnormalities	2 (5.5)	3 (8.3)	4 (7.8)	5 (9.8)
Injury, poisoning and certain other consequences of external causes	4 (11.1)	11 (30.6)	10 (19.6)	23 (45.1)
