## Supplementary Table 6 for "Exome-wide association studies in general and long-lived populations identify genetic variants related to human age"

### Sheet: Both sexes
Table 6: Ashkenazi Jew Case-Control top hits (p < 1x10-05) and lookup in GHS60K Age-ExWAS analyses
				Ashkenazi Jew Discovery cohort							GHS60K Age-ExWAS
SNP	RSID	Gene	Function	Beta	p-value	MAF	Total Cases	Ref/Ref	Ref/Alt	Alt/Alt	Beta (years)	p-value	MAF	Total Cases	Ref/Ref	Ref/Alt	Alt/Alt
2:167979659:T:G	rs7594207	STK39	intronic	0.521	6.55x10-07	3.17x10-01	511	201	248	62	N/A	N/A	N/A	N/A	N/A	N/A	N/A
8:40039748:C:T	rs62513283	IDO2	intergenic	-0.799	1.63x10-06	9.14x10-02	501	439	62	0	N/A	N/A	N/A	N/A	N/A	N/A	N/A
19:55929142:T:C	rs138416811	NLRP13	intronic	-0.789	1.97x10-06	8.79x10-02	505	446	58	1	N/A	N/A	N/A	N/A	N/A	N/A	N/A
1:81348943:A:G	rs10782753	ADGRL2	intronic	-0.478	2.55x10-06	6.56x10-01	507	73	247	187	N/A	N/A	N/A	N/A	N/A	N/A	N/A
3:98037254:C:A	rs76115161	GABRR3	upstream	-1.88	3.23x10-06	1.04x10-02	512	511	1	0	N/A	N/A	N/A	N/A	N/A	N/A	N/A
11:36155782:T:C	rs904558	LDLRAD3	intronic	0.555	4.02x10-06	8.04x10-01	514	9	141	364	N/A	N/A	N/A	N/A	N/A	N/A	N/A
13:103721315:A:T	rs149926946	SLC10A2	intergenic	-2.13	4.27x10-06	8.98x10-03	509	508	1	0	N/A	N/A	N/A	N/A	N/A	N/A	N/A
2:126421565:T:C	rs13008145	GYPC	intergenic	0.627	6.16x10-06	1.42x10-01	509	347	147	15	N/A	N/A	N/A	N/A	N/A	N/A	N/A
14:70115364:G:T	rs6573927	SLC8A3	intronic	0.509	6.75x10-06	7.56x10-01	511	16	174	321	N/A	N/A	N/A	N/A	N/A	N/A	N/A
4:183382172:T:C	rs11937628	CLDN24	intergenic	0.449	7.02x10-06	3.91x10-01	508	156	259	93	N/A	N/A	N/A	N/A	N/A	N/A	N/A
4:182061166:A:G	rs183626458	TENM3	intergenic	-2.01	7.77x10-06	1.00x10-02	505	504	1	0	N/A	N/A	N/A	N/A	N/A	N/A	N/A
15:99576802:G:A	rs2570821	MEF2A	intronic	-0.537	7.87x10-06	2.46x10-01	454	286	153	15	N/A	N/A	N/A	N/A	N/A	N/A	N/A
11:30884255:T:A	rs144869364	DCDC1	intronic	-2.13	8.63x10-06	8.54x10-03	500	499	1	0	N/A	N/A	N/A	N/A	N/A	N/A	N/A
7:67389949:C:T	rs547214310	TYW1	intergenic	-2.32	9.03x10-06	5.34x10-03	505	505	0	0	N/A	N/A	N/A	N/A	N/A	N/A	N/A
12:130239048:T:C	rs12817108	FZD10	intergenic	-0.414	9.87x10-06	5.21x10-01	503	148	234	121	N/A	N/A	N/A	N/A	N/A	N/A	N/A
MAF = Minor Allele Frequency
Bonferroni adjusted p-value for GHS60K Age-ExWAS = N/A

### Sheet: Females only
Table 6: Ashkenazi Jew Case-Control top hits (p < 1x10-05) and lookup in GHS60K Age-ExWAS analyses
				Ashkenazi Jew Discovery cohort							GHS60K Age-ExWAS
SNP	RSID	Gene	Function	Beta	p-value	MAF	Total Cases	Ref/Ref	Ref/Alt	Alt/Alt	Beta (years)	p-value	MAF	Total Cases	Ref/Ref	Ref/Alt	Alt/Alt
15:100282925:G:A	rs73484155	ADAMTS17	intronic	-0.981	5.70x10-08	1.14x10-01	366	317	45	4	N/A	N/A	N/A	N/A	N/A	N/A	N/A
2:173657070:T:C	rs12613192	SP3	intergenic	-1.71	1.66x10-07	2.93x10-02	240	4	1	235	N/A	N/A	N/A	N/A	N/A	N/A	N/A
19:55929142:T:C	rs138416811	NLRP13	intronic	-1.02	7.86x10-07	9.18x10-02	273	40	1	232	N/A	N/A	N/A	N/A	N/A	N/A	N/A
4:94037465:T:C	rs10516945	SMARCAD1	intergenic	-1.74	1.37x10-06	2.87x10-02	232	7	0	225	N/A	N/A	N/A	N/A	N/A	N/A	N/A
6:9451460:C:T	rs115385902	OFCC1	intergenic	-2.55	2.47x10-06	9.27x10-03	232	0	0	232	N/A	N/A	N/A	N/A	N/A	N/A	N/A
1:81348943:A:G	rs10782753	ADGRL2	intronic	-0.602	2.62x10-06	6.74x10-01	543	174	138	231	N/A	N/A	N/A	N/A	N/A	N/A	N/A
9:16877975:G:C	rs7046749	BNC2	intergenic	0.708	2.65x10-06	7.94x10-01	504	255	234	15	N/A	N/A	N/A	N/A	N/A	N/A	N/A
4:32097006:A:G	rs71600041	PCDH7	intergenic	-1.65	2.99x10-06	2.01x10-02	236	3	0	233	N/A	N/A	N/A	N/A	N/A	N/A	N/A
19:29003779:C:T	rs76674495	UQCRFS1	intergenic	-1.34	4.35x10-06	4.49x10-02	252	17	0	235	N/A	N/A	N/A	N/A	N/A	N/A	N/A
17:40895965:T:G	rs7210050	KRT20	intergenic	0.551	4.65x10-06	5.52x10-01	537	161	142	234	N/A	N/A	N/A	N/A	N/A	N/A	N/A
12:26069835:A:G	rs10129050	RASSF8	3_prime_UTR	-0.627	4.68x10-06	2.42x10-01	367	240	111	16	N/A	N/A	N/A	N/A	N/A	N/A	N/A
6:132138834:G:A	rs11969161	MOXD1	intergenic	-2.56	5.10x10-06	8.32x10-03	234	0	0	234	N/A	N/A	N/A	N/A	N/A	N/A	N/A
15:93790530:G:A	rs79091363	MCTP2	intergenic	-2.53	5.83x10-06	8.32x10-03	234	0	0	234	N/A	N/A	N/A	N/A	N/A	N/A	N/A
13:106434772:G:A	rs146924331	EFNB2	intergenic	-2.54	6.67x10-06	8.39x10-03	363	363	0	0	N/A	N/A	N/A	N/A	N/A	N/A	N/A
10:133123321:A:G	rs761775	ADGRA1	intronic	0.762	8.58x10-06	7.84x10-01	298	5	92	201	N/A	N/A	N/A	N/A	N/A	N/A	N/A
2:176961163:A:G	rs138159891	HNRNPA3	intergenic	-1.06	8.84x10-06	6.66x10-02	264	30	0	234	N/A	N/A	N/A	N/A	N/A	N/A	N/A
3:30529013:T:C	rs78326644	TGFBR2	intergenic	-1.61	9.08x10-06	2.75x10-02	243	8	0	235	N/A	N/A	N/A	N/A	N/A	N/A	N/A
6:141969498:G:A	rs111338110	NMBR	intergenic	-1.36	9.47x10-06	3.79x10-02	246	13	0	233	N/A	N/A	N/A	N/A	N/A	N/A	N/A
MAF = Minor Allele Frequency
Bonferroni adjusted p-value for GHS60K Age-ExWAS = N/A

### Sheet: Males only
Table 6: Ashkenazi Jew Case-Control top hits (p < 1x10-05) and lookup in GHS60K Age-ExWAS analyses
				Ashkenazi Jew Discovery cohort							GHS60K Age-ExWAS
SNP	RSID	Gene	Function	Beta	p-value	MAF	Total Cases	Ref/Ref	Ref/Alt	Alt/Alt	Beta (years)	p-value	MAF	Total Cases	Ref/Ref	Ref/Alt	Alt/Alt
5:145604194:G:C	rs1982070	PRELID2	intergenic	1.39	6.55x10-07	7.44x10-02	146	109	35	2	N/A	N/A	N/A	N/A	N/A	N/A	N/A
11:116715515:G:A	rs117785509	BUD13	intergenic	1.57	1.96x10-06	4.90x10-02	147	121	24	2	N/A	N/A	N/A	N/A	N/A	N/A	N/A
3:148805487:G:A	rs146655948	CPB1	intronic	-1.61	2.17x10-06	5.79x10-02	146	143	3	0	N/A	N/A	N/A	N/A	N/A	N/A	N/A
8:109891346:G:A	rs55913375	KCNV1	intergenic	1.44	2.26x10-06	6.72x10-02	147	112	35	0	N/A	N/A	N/A	N/A	N/A	N/A	N/A
14:84686485:T:C	rs11851052	FLRT2	intergenic	1.06	2.39x10-06	1.28x10-01	145	93	46	6	N/A	N/A	N/A	N/A	N/A	N/A	N/A
14:70145432:G:T	rs2605	SLC8A3	intronic	-0.935	2.39x10-06	1.97x10-01	147	113	34	0	N/A	N/A	N/A	N/A	N/A	N/A	N/A
17:74265735:G:A	rs9902360	TTYH2	downstream	-1.09	2.41x10-06	1.43x10-01	145	125	19	1	N/A	N/A	N/A	N/A	N/A	N/A	N/A
16:25784476:A:G	rs12444165	HS3ST4	intronic	0.893	2.57x10-06	2.20x10-01	141	65	65	11	N/A	N/A	N/A	N/A	N/A	N/A	N/A
16:5582425:G:C	rs4786043	RBFOX1	intergenic	0.849	2.94x10-06	2.59x10-01	126	54	53	19	N/A	N/A	N/A	N/A	N/A	N/A	N/A
17:16690484:C:T	rs2349265	CCDC144A	synonymous	1.03	3.25x10-06	1.39x10-01	151	92	55	4	0.0182	7.70x10-01	1.30x10-01	23668	17877	5408	383
2:62044328:G:C	rs7568867	COMMD1	intronic	1.02	4.57x10-06	1.22x10-01	146	96	44	6	N/A	N/A	N/A	N/A	N/A	N/A	N/A
3:194349229:T:C	rs9881296	CPN2	intronic	0.785	4.68x10-06	7.34x10-01	143	10	29	104	N/A	N/A	N/A	N/A	N/A	N/A	N/A
18:6085917:T:C	rs113347445	L3MBTL4	intronic	2.25	4.88x10-06	2.25x10-02	147	132	15	0	N/A	N/A	N/A	N/A	N/A	N/A	N/A
7:42809893:G:C	rs74925775	C7orf25	intergenic	1.69	5.89x10-06	3.97x10-02	146	124	21	1	N/A	N/A	N/A	N/A	N/A	N/A	N/A
18:14573372:G:T	rs56819673	POTEC	intergenic	0.877	6.00x10-06	3.27x10-01	117	31	72	14	N/A	N/A	N/A	N/A	N/A	N/A	N/A
17:21541548:C:T	rs74839093	C17orf51	intronic	1.96	6.04x10-06	3.30x10-02	139	120	19	0	N/A	N/A	N/A	N/A	N/A	N/A	N/A
7:18902130:G:C	rs60362574	HDAC9	intronic	1.41	8.32x10-06	5.76x10-02	143	115	26	2	N/A	N/A	N/A	N/A	N/A	N/A	N/A
18:40948797:T:G	rs76973487	PIK3C3	intergenic	1.86	8.74x10-06	3.39x10-02	146	126	20	0	N/A	N/A	N/A	N/A	N/A	N/A	N/A
10:83944487:G:A	rs76217707	GHITM	intergenic	1.05	9.80x10-06	1.24x10-01	143	93	46	4	N/A	N/A	N/A	N/A	N/A	N/A	N/A
MAF = Minor Allele Frequency
Bonferroni adjusted p-value for GHS60K Age-ExWAS = 0.05/5 = 1.00x10-02
